# Identification of a core module for bone mineral density through the integration of a co-expression network and GWAS data

**DOI:** 10.1101/803197

**Authors:** Olivia L Sabik, Gina M Calabrese, Eric Taleghani, Cheryl L Ackert-Bicknell, Charles R Farber

## Abstract

Recently, the “omnigenic” model of the genetic architecture of complex traits proposed two general categories of causal genes, core and peripheral. Core genes are hypothesized to play a direct role in regulating disease; thus, their identification has the potential to reveal critical regulators and novel therapeutic targets. Here, we sought to identify genes with “core-like” characteristics for bone mineral density (BMD), one of the most significant predictors of osteoporotic fracture. This was accomplished by analyzing genome-wide association study (GWAS) data through the lens of a cell-type and timepoint-specific gene co-expression network for mineralizing osteoblasts. We identified a single co-expression network module that was enriched for genes implicated by GWAS and partitioned BMD heritability, correlated with *in vitro* osteoblast mineralization, and enriched for genes, which when mutated in humans or mice, led to a skeletal phenotype. Further characterization of this module identified four novel genes (*B4GALNT3*, *CADM1*, *DOCK9*, and *GPR133*) located within BMD GWAS loci with colocalizing expression quantitative trait loci (eQTL) and altered BMD in mouse knockouts, suggesting they are causal genetic drivers of BMD in humans. Our network-based approach identified a “core” module for BMD and provides a resource for expanding our understanding of the genetics of bone mass.
