## Supplemental File 3 for "Identification of a core module for bone mineral density through the integration of a co-expression network and GWAS data"

### Sheet: Supplemental_File_3
estrada_mouse	estrada_human
Idua	IDUA
Jag1	JAG1
Sox9	SOX9
F2	F2
Cpn1	CPN1
Ctnnb1	CTNNB1
Mpp7	MPP7
Kcnma1	KCNMA1
Lrp5	LRP5
Tnfrsf11b	TNFRSF11B
Pfdn5	PFDN5
Pthlh	PTHLH
Sall1	SALL1
Sfrp4	SFRP4
Smarcd3	SMARCD3
Sox4	SOX4
Sptbn1	SPTBN1
Axin1	AXIN1
Tnfsf11	TNFSF11
Rnmt	RNMT
Tnfrsf11a	TNFRSF11A
Ldlrad4	LDLRAD4
Meox1	MEOX1
Dlg5	DLG5
Hdac5	HDAC5
Nsf	NSF
Mertk	MERTK
Mrpl28	MRPL28
Erlin1	ERLIN1
Hic1	HIC1
Rhebl1	RHEBL1
Myg1	C12orf10
Trmt61a	TRMT61A
Ing3	ING3
Ass1	ASS1
Anapc1	ANAPC1
Bcl2l11	BCL2L11
Dkk1	DKK1
Ntan1	NTAN1
Akap11	AKAP11
Hoxc4	HOXC4
Ckap5	CKAP5
Plekhm1	PLEKHM1
Zbtb40	ZBTB40
Fam3c	FAM3C
Dnmbp	DNMBP
Cyld	CYLD
Kansl1	KANSL1
Aaas	AAAS
Lactb2	LACTB2
Insig2	INSIG2
Nme8	NME8
Epdr1	EPDR1
Cdkal1	CDKAL1
Armc4	ARMC4
Lgr4	LGR4
Ccnl1	CCNL1
Mepe	MEPE
2310035C23Rik	KIAA1468
Prdm12	PRDM12
Fgfrl1	FGFRL1
Stard3nl	STARD3NL
Sost	SOST
Zfp408	ZNF408
Wls	WLS
Csrnp3	CSRNP3
Naa50	NAA50
Mterf2	MTERF2
Rhpn2	RHPN2
Rspo3	RSPO3
Cdc5l	CDC5L
Ttc7b	TTC7B
Chpf2	CHPF2
Sp7	SP7
Tmem263	TMEM263
Lrp4	LRP4
Sppl2c	SPPL2C
Tmub2	TMUB2
Pkdcc	PKDCC
4930505A04Rik	C2orf73
Ptx4	PTX4
Hoxc6	HOXC6
Xkr9	XKR9
Rpe65	RPE65
Spp1	SPP1
Arhgap1	ARHGAP1
Crhr1	CRHR1
Abcf2	ABCF2
Dhh	DHH
Wnt3	WNT3
Wnt4	WNT4
Wnt5b	WNT5B
Sox6	SOX6
Lin7c	LIN7C
Srr	SRR
Slc25a13	SLC25A13
Pdxdc1	PDXDC1
Dnm3	DNM3
Smg6	SMG6
Mef2c	MEF2C
Colec10	COLEC10
Espl1	ESPL1
Atg13	ATG13
Fam210a	FAM210A
Atxn7l3	ATXN7L3
Ckb	CKB
Sem1	SEM1
Wac	WAC
Sidt1	SIDT1
Gpatch1	GPATCH1
Armt1	ARMT1
Arhgap27	ARHGAP27
Klhl42	KLHL42
Fubp3	FUBP3
Esr1	ESR1
Rps6ka5	RPS6KA5
Foxl1	FOXL1
Slx4ip	SLX4IP
En1	EN1
4930558K02Rik	C1orf105
Lekr1	LEKR1
Mark3	MARK3
Galnt3	GALNT3
Pdia2	PDIA2
Clcn7	CLCN7
Eml4	EML4
Cped1	CPED1
Wnt16	WNT16
Mpped2	MPPED2
BC030867	C17orf53
Ccdc170	CCDC170
Cetn3	CETN3
Mapt	MAPT
Asb16	ASB16
Insc	INSC
1700018B08Rik	C16orf95
Mbl2	MBL2
Ppp6r3	PPP6R3
Supt3	SUPT3H
Atp6v1a	ATP6V1A
estrada_mouse	mouse homologs of genes overlapping Estrada GWAS loci
estrada_human	human homologs of genes overlapping Estrada GWAS loci
