## Supplemental File 4 for "Identification of a core module for bone mineral density through the integration of a co-expression network and GWAS data"

### Sheet: Supplemental_File_4
kemp_mouse	kemp_human
Fancc	FANCC
Ms4a2	MS4A2
Tbx5	TBX5
Idua	IDUA
Jag1	JAG1
Sgcg	SGCG
Ptch1	PTCH1
Ndp	NDP
Nf1	NF1
Sox9	SOX9
Stk11	STK11
Rfxap	RFXAP
Cd44	CD44
Tgfb1	TGFB1
Ahcy	AHCY
Dck	DCK
Fgf1	FGF1
Ghrhr	GHRHR
Grm8	GRM8
Hrh1	HRH1
Polr2b	POLR2B
Prl	PRL
Shbg	SHBG
Bmp2	BMP2
Cd68	CD68
Cdk6	CDK6
Klf6	KLF6
Ctso	CTSO
Dab2	DAB2
Emp1	EMP1
Frzb	FRZB
Gtf2b	GTF2B
Hcrtr2	HCRTR2
Igfbp7	IGFBP7
Arcn1	ARCN1
Ctnnb1	CTNNB1
Dct	DCT
Mpp7	MPP7
E2f4	E2F4
Ercc1	ERCC1
Evx1	EVX1
Fgf9	FGF9
Ighmbp2	IGHMBP2
Jup	JUP
Kcnma1	KCNMA1
Lrp5	LRP5
Msh3	MSH3
Tnfrsf11b	TNFRSF11B
Pkn2	PKN2
Ptprz1	PTPRZ1
Rasgrf2	RASGRF2
Abce1	ABCE1
Rreb1	RREB1
Sall1	SALL1
Sfrp4	SFRP4
Slc6a1	SLC6A1
Sorl1	SORL1
Sox4	SOX4
Sptbn1	SPTBN1
Srp54b	SRP54
Srp54a	SRP54
Ssr1	SSR1
Stxbp1	STXBP1
Tcf21	TCF21
Tgfb2	TGFB2
Cldn5	CLDN5
Sumo1	SUMO1
Scgb1a1	SCGB1A1
Zbtb17	ZBTB17
Axin1	AXIN1
Tnfsf11	TNFSF11
Psmg1	PSMG1
Irs2	IRS2
Eif3h	EIF3H
Tradd	TRADD
Rnmt	RNMT
Cradd	CRADD
Mpdz	MPDZ
Rgs9	RGS9
Tnfrsf11a	TNFRSF11A
Socs2	SOCS2
Ap3d1	AP3D1
Hap1	HAP1
Bbox1	BBOX1
Kyat3	KYAT3
Eya4	EYA4
Fen1	FEN1
Habp2	HABP2
Klf4	KLF4
Fads2	FADS2
Gtpbp1	GTPBP1
Nfe2l3	NFE2L3
Ldlrad4	LDLRAD4
Col12a1	COL12A1
Ddx6	DDX6
Gpc5	GPC5
Meox1	MEOX1
Axin2	AXIN2
Dlg5	DLG5
Mpdu1	MPDU1
Bag5	BAG5
Mtor	MTOR
Ibsp	IBSP
Xbp1	XBP1
Msc	MSC
Cdkn3	CDKN3
Dlx5	DLX5
Ets2	ETS2
Gpr25	GPR25
Neu2	NEU2
Phf2	PHF2
St5	ST5
Wnt1	WNT1
Nog	NOG
Hdac5	HDAC5
Hoxa11	HOXA11
Inpp5a	INPP5A
Smad6	SMAD6
Nfib	NFIB
Rest	REST
Plxnc1	PLXNC1
Smad5	SMAD5
Mc5r	MC5R
Meox2	MEOX2
Aff1	AFF1
Mtf1	MTF1
Nab2	NAB2
Tbx3	TBX3
Tax1bp1	TAX1BP1
Bpnt1	BPNT1
Dagla	DAGLA
Ms4a3	MS4A3
Sfn	SFN
Atg7	ATG7
Mrpl28	MRPL28
P3h4	P3H4
Rasl10a	RASL10A
Gas2l1	GAS2L1
Usp3	USP3
Ncoa2	NCOA2
Nudc	NUDC
Masp2	MASP2
Tpbg	TPBG
Lmo4	LMO4
Marco	MARCO
Sf3a3	SF3A3
Zfp36l2	ZFP36L2
Tacc2	TACC2
Adamts5	ADAMTS5
Prss23	PRSS23
Treh	TREH
Dusp10	DUSP10
Gpr182	GPR182
Smarcad1	SMARCAD1
Pigv	PIGV
N6amt1	N6AMT1
Wars2	WARS2
Rmnd1	RMND1
Pitrm1	PITRM1
Eprs	EPRS
Atad1	ATAD1
Trmt61a	TRMT61A
Skiv2l2	SKIV2L2
Utp11	UTP11
Pigu	PIGU
Hao1	HAO1
Ing3	ING3
Ass1	ASS1
Gpn2	GPN2
Alg5	ALG5
Mon1a	MON1A
Barx1	BARX1
Bmp4	BMP4
Fzd4	FZD4
Hlx	HLX
Hoxa10	HOXA10
Irx3	IRX3
Klf3	KLF3
Zfp638	ZNF638
Tac2	TAC3
Tcf7l2	TCF7L2
Axl	AXL
Vasp	VASP
Dkk1	DKK1
Gal	GAL
Gsc	GSC
Gsg1	GSG1
Hoxa6	HOXA6
Hoxa9	HOXA9
Prrx1	PRRX1
Sipa1	SIPA1
Tbx15	TBX15
Grem2	GREM2
Nr0b2	NR0B2
Fto	FTO
Rere	RERE
Rhbdd3	RHBDD3
Bambi	BAMBI
Sema3e	SEMA3E
Akap11	AKAP11
Ubiad1	UBIAD1
Nckap1	NCKAP1
Ubp1	UBP1
Lrp10	LRP10
Trps1	TRPS1
1110004F10Rik	C11orf58
Tram1	TRAM1
Pik3r5	PIK3R5
Cadm1	CADM1
Il17b	IL17B
Fam120a	FAM120A
Rab11fip4	RAB11FIP4
Ckap5	CKAP5
Zbtb39	ZBTB39
Zbtb40	ZBTB40
Fam3c	FAM3C
Sbno2	SBNO2
Cyld	CYLD
Sun2	SUN2
Tiparp	TIPARP
Fbxl8	FBXL8
Prlh	PRLH
Lactb2	LACTB2
Insig2	INSIG2
Pdgfc	PDGFC
Cdh9	CDH9
Ninj2	NINJ2
Nme8	NME8
Epdr1	EPDR1
Nsmce4a	NSMCE4A
Ahi1	AHI1
Fermt1	FERMT1
Bcas3	BCAS3
Cntln	CNTLN
Zcchc2	ZCCHC2
Armc4	ARMC4
Wdr12	WDR12
Coprs	COPRS
Mkks	MKKS
Dnajc10	DNAJC10
Mov10	MOV10
Sertad4	SERTAD4
Noa1	NOA1
Ccnl1	CCNL1
Mepe	MEPE
Rtn4	RTN4
Akip1	AKIP1
Klhl8	KLHL8
2310035C23Rik	KIAA1468
Zbtb2	ZBTB2
Plekha1	PLEKHA1
Fads3	FADS3
Qk	QKI
Npvf	NPVF
Fgfrl1	FGFRL1
Abr	ABR
Gpatch3	GPATCH3
Cbfb	CBFB
1810055G02Rik	C11orf24
Tns1	TNS1
Crtc3	CRTC3
Fam129b	FAM129B
Tmem135	TMEM135
Plekhj1	PLEKHJ1
Mlph	MLPH
1110051M20Rik	C11orf49
Stard3nl	STARD3NL
Sost	SOST
Gcc1	GCC1
Efcab1	EFCAB1
Ppp1r3b	PPP1R3B
Clmn	CLMN
Jhy	C11orf63
Plppr3	PLPPR3
Wls	WLS
Myct1	MYCT1
Efhc2	EFHC2
D230025D16Rik	C16orf70
Thumpd2	THUMPD2
Map1lc3a	MAP1LC3A
Tmem88	TMEM88
Ccdc77	CCDC77
Ddx59	DDX59
Rnf146	RNF146
Ccdc34	CCDC34
Lurap1l	LURAP1L
Mrpl52	MRPL52
Rhpn2	RHPN2
Cfap52	CFAP52
Tmem175	TMEM175
Rspo3	RSPO3
Mettl15	METTL15
Ddn	DDN
Kremen1	KREMEN1
Bud13	BUD13
B3gnt9	B3GNT9
Dicer1	DICER1
Cdc5l	CDC5L
Lyplal1	LYPLAL1
Ssh2	SSH2
A830018L16Rik	C8orf34
Erc1	ERC1
Fam207a	FAM207A
Gldn	GLDN
St7l	ST7L
Fbxl14	FBXL14
Erg	ERG
Nipbl	NIPBL
Phldb1	PHLDB1
Cyb5d1	CYB5D1
G6pc3	G6PC3
Ica1l	ICA1L
Spdya	SPDYA
Tpcn2	TPCN2
Pcnx3	PCNX3
Mrgprf	MRGPRF
Faap24	FAAP24
Kdf1	KDF1
Wdsub1	WDSUB1
Syne3	SYNE3
Lrp4	LRP4
Slc38a9	SLC38A9
Creb5	CREB5
L3mbtl3	L3MBTL3
Bnc2	BNC2
Jazf1	JAZF1
Dleu7	DLEU7
Rpgrip1l	RPGRIP1L
B4galnt3	B4GALNT3
Nemp1	NEMP1
Fam84b	FAM84B
Tnks	TNKS
Zfp608	ZNF608
Plekhg4	PLEKHG4
Zfp800	ZNF800
Itgb8	ITGB8
Vgll4	VGLL4
Exoc3l	EXOC3L1
Kctd19	KCTD19
Ubac2	UBAC2
Trp53inp2	TP53INP2
E2f7	E2F7
Zfp438	ZNF438
Srarp	SRARP
Gpr141	GPR141
Macc1	MACC1
Cmip	CMIP
Mrgprd	MRGPRD
Ube2cbp	UBE3D
Camsap2	CAMSAP2
Pkdcc	PKDCC
Kdm6b	KDM6B
Tanc1	TANC1
Dapl1	DAPL1
4930505A04Rik	C2orf73
3110079O15Rik	C2orf82
Tnfaip8l3	TNFAIP8L3
Trnp1	TRNP1
Susd5	SUSD5
Xkr9	XKR9
Itgb2	ITGB2
Rpe65	RPE65
Spp1	SPP1
Chrm3	CHRM3
Kcnj2	KCNJ2
Maob	MAOB
Ptger4	PTGER4
Scnn1g	SCNN1G
Car12	CA12
Dgkq	DGKQ
Col4a1	COL4A1
Kcna4	KCNA4
Pbx1	PBX1
Wnt5a	WNT5A
Dysf	DYSF
Fzd7	FZD7
Slc1a3	SLC1A3
Sema3f	SEMA3F
Ntn1	NTN1
Fxr2	FXR2
Cdh6	CDH6
Mmp14	MMP14
Tle3	TLE3
Myo1a	MYO1A
Rbm5	RBM5
Smad1	SMAD1
Smad9	SMAD9
Afdn	AFDN
Arid1a	ARID1A
Hs3st2	HS3ST2
Pdlim5	PDLIM5
Actl7b	ACTL7B
Rab38	RAB38
Klf12	KLF12
Ap1b1	AP1B1
Bmp5	BMP5
Wnt2b	WNT2B
Wnt4	WNT4
Pdcd6ip	PDCD6IP
Sox6	SOX6
Fyb	FYB1
Fads1	FADS1
Srr	SRR
Slc25a13	SLC25A13
Wdfy3	WDFY3
Adgrl3	ADGRL3
Dnm3	DNM3
Pkd2l1	PKD2L1
Smg6	SMG6
Lrrc36	LRRC36
Als2	ALS2
Elmo3	ELMO3
Actrt2	ACTRT2
Naa38	NAA38
Capza1	CAPZA1
Clasp2	CLASP2
Cd109	CD109
Med13l	MED13L
Paip2b	PAIP2B
Dopey1	DOPEY1
Tmem196	TMEM196
Cep120	CEP120
Wdr88	WDR88
Hmgcll1	HMGCLL1
Cyp19a1	CYP19A1
Nr3c1	NR3C1
Pappa	PAPPA
Exosc10	EXOSC10
Ppm1d	PPM1D
Herc1	HERC1
Nol3	NOL3
Slc9a5	SLC9A5
Ctdp1	CTDP1
Atoh1	ATOH1
Rbm6	RBM6
Sema3a	SEMA3A
Colec10	COLEC10
Fosb	FOSB
Hnrnpul1	HNRNPUL1
Ate1	ATE1
Pctp	PCTP
Myrf	MYRF
Timm22	TIMM22
Rtn2	RTN2
Pde7b	PDE7B
Satb2	SATB2
Ngrn	NGRN
Nfatc1	NFATC1
Ttc12	TTC12
Gan	GAN
Slc26a1	SLC26A1
Ercc6l2	ERCC6L2
Tppp3	TPPP3
Zmynd8	ZMYND8
Ccdc97	CCDC97
Arhgap24	ARHGAP24
Dot1l	DOT1L
Mrpl21	MRPL21
Myo16	MYO16
Fam210a	FAM210A
Ankfn1	ANKFN1
Ddhd1	DDHD1
Kcnrg	KCNRG
Ccdc66	CCDC66
Otud4	OTUD4
Samd12	SAMD12
Thrb	THRB
Fkbp4	FKBP4
Arhgap26	ARHGAP26
Cttnbp2nl	CTTNBP2NL
Zdhhc1	ZDHHC1
Tgfbi	TGFBI
Epb41l2	EPB41L2
Klf5	KLF5
Ckb	CKB
Map3k11	MAP3K11
Ppp1cb	PPP1CB
Sec14l1	SEC14L1
Vapa	VAPA
Col6a3	COL6A3
Fhl3	FHL3
Stx8	STX8
Minpp1	MINPP1
Slc15a1	SLC15A1
Dnal4	DNAL4
Tbx2	TBX2
Sem1	SEM1
Lsm6	LSM6
Slc2a10	SLC2A10
Vti1a	VTI1A
Nuf2	NUF2
Srm	SRM
Eya2	EYA2
Ncam1	NCAM1
Rab18	RAB18
Tmem208	TMEM208
Tmem258	TMEM258
Znrd1	ZNRD1
Dock9	DOCK9
Wac	WAC
Gpatch1	GPATCH1
Hhat	HHAT
Irx6	IRX6
Armt1	ARMT1
Plxdc2	PLXDC2
Mrps6	MRPS6
Kcnk7	KCNK7
Usp31	USP31
Lrsam1	LRSAM1
Slc45a1	SLC45A1
Cep112	CEP112
Gorab	GORAB
Cdhr3	CDHR3
Tbc1d4	TBC1D4
Bloc1s2	BLOC1S2
Ispd	ISPD
Agmo	AGMO
Zfp827	ZNF827
Baz1a	BAZ1A
Gfral	GFRAL
Fubp3	FUBP3
Znrf3	ZNRF3
4931428F04Rik	KIAA0895L
Blm	BLM
Esr1	ESR1
Ly86	LY86
Foxl1	FOXL1
Ptbp1	PTBP1
Sulf1	SULF1
Akap7	AKAP7
Eif5	EIF5
Ccer1	CCER1
1700010I14Rik	C6orf118
Slx4ip	SLX4IP
Plet1	PLET1
Mindy4	MINDY4
En1	EN1
4930558K02Rik	C1orf105
1700016H13Rik	C4orf36
Dcp1b	DCP1B
Syne1	SYNE1
Spag17	SPAG17
Atxn7l1	ATXN7L1
Lekr1	LEKR1
Cacna1c	CACNA1C
Atp2b1	ATP2B1
Mark3	MARK3
Plcg2	PLCG2
Rps6ka1	RPS6KA1
Ube2v2	UBE2V2
Pdhx	PDHX
Slc4a4	SLC4A4
Papss2	PAPSS2
Gpc6	GPC6
Smad3	SMAD3
Pdia2	PDIA2
Hoxa7	HOXA7
Slc17a5	SLC17A5
Nav3	NAV3
Fblim1	FBLIM1
Eml4	EML4
Tbc1d1	TBC1D1
Cped1	CPED1
Ppm1n	PPM1N
Wnt16	WNT16
Chd3	CHD3
Cdk15	CDK15
Bsx	BSX
Csmd3	CSMD3
Mylk4	MYLK4
Ahnak	AHNAK
Samd3	SAMD3
Aqp1	AQP1
Rarb	RARB
Ckmt2	CKMT2
Dmp1	DMP1
Inpp5b	INPP5B
Slc8a1	SLC8A1
Dynlrb1	DYNLRB1
Erc2	ERC2
Abo	ABO
BC030867	C17orf53
Ccdc170	CCDC170
Tril	TRIL
Mtfr2	MTFR2
Msrb3	MSRB3
Kcne2	KCNE2
Ces4a	CES4A
Dnah2	DNAH2
Mkx	MKX
Cep192	CEP192
Col1a1	COL1A1
Hoxa13	HOXA13
Uaca	UACA
Akr1e1	AKR1E2
Actg1	ACTG1
C9	C9
2019-09-05	2019-09-05
Iqgap1	IQGAP1
Scd1	SCD
Sox15	SOX15
Dapk2	DAPK2
Eya1	EYA1
Ngef	NGEF
Thada	THADA
Gmds	GMDS
Btbd16	BTBD16
Apcdd1	APCDD1
1700011L22Rik	C4orf51
Insc	INSC
1700018B08Rik	C16orf95
Plb1	PLB1
Ces3b	CES3
Ces3a	CES3
Cenpw	CENPW
Fam133b	FAM133B
Nxpe2	NXPE2
Alkal2	ALKAL2
Dlx6	DLX6
Calca	CALCB
Itch	ITCH
2019-09-09	2019-09-09
Hao2	HAO2
Prkag1	PRKAG1
Hsf4	HSF4
Slc30a10	SLC30A10
Ms4a4a	MS4A4A
Eif4a1	EIF4A1
Coro6	CORO6
Eml6	EML6
Mbl2	MBL2
Rps12	RPS12
Zdhhc18	ZDHHC18
Csnk1a1	CSNK1A1
Hpgds	HPGDS
Ppp6r3	PPP6R3
Supt3	SUPT3H
Csnk1g3	CSNK1G3
Mroh9	MROH9
Gm973	KIAA2012
Spen	SPEN
Gm8909	HLA-A
Gm10499	HLA-A
H2-Bl	HLA-A
H2-K1	HLA-A
H2-Q10	HLA-A
H2-Q4	HLA-A
H2-Q7	HLA-A
H2-D1	HLA-A
H2-Q1	HLA-A
H2-Q2	HLA-A
H2-Q6	HLA-A
Cfl2	CFL2
Rdh1	Rdh16
Rdh16f2	Rdh19
Rdh9	RDH16
Bahcc1	BAHCC1
Ttc34	TTC34
Ms4a6d	MS4A6A
Rnf212	RNF212
H2-M3	HLA-G
Lrrc29	LRRC29
Angptl7	ANGPTL7
Surf6	SURF6
Uqcrh	UQCRHL
Eno1	ENO1
Eno1b	ENO1
Top2b	TOP2B
Emid1	EMID1
Fbxl2	FBXL2
Obp2a	OBP2B
Malrd1	MALRD1
Fmn2	FMN2
kemp_mouse	mouse homologs of genes overlapping Kemp GWAS loci
kemp_human	human homologs of genes overlapping Kemp GWAS loci
