## Supplemental File 5 for "Identification of a core module for bone mineral density through the integration of a co-expression network and GWAS data"

### Sheet: Estrada & Kemp
module_color	p_value	odds_ratio	p.adj	n_mod	n_ovelap
tan	7.83526e-06	2.51466	0.000115962	542	32
pink	0.129791	1.31818	0.282485	678	22
grey	0.000234455	1.31306	0.00173497	10032	296
white	0.168846	1.521	0.356988	214	8
lightyellow	0.00420317	2.04728	0.0239257	386	19
green	0.0391589	1.46091	0.144888	785	28
purple	3.15853e-10	3.14912	2.33731e-08	627	45
turquoise	4.48821e-05	1.79211	0.000387817	1440	61
blue	0.0103265	1.47945	0.0509441	1256	45
coral1	1	0	1	46	0
yellow	9.61151e-07	2.2716	2.37084e-05	904	48
black	0.00180654	1.83551	0.0111403	703	31
darkgreen	0.593078	0.961405	0.812737	291	7
magenta	0.0305626	1.55075	0.119033	635	24
royalblue	0.953468	0.535788	1	367	5
saddlebrown	0.868335	0.608094	1	195	3
darkred	0.479799	1.0661	0.755428	301	8
red	0.0722273	1.39523	0.190886	731	25
sienna3	0.113851	1.86522	0.271772	132	6
grey60	3.18416e-06	2.8508	5.8907e-05	421	28
lightcyan	0.4565	1.06523	0.73437	452	12
cyan	4.7167e-05	2.42976	0.000387817	488	28
plum2	0.0760328	2.61003	0.194015	64	4
salmon	0.0271937	1.62463	0.111796	531	21
paleturquoise	0.129071	1.70323	0.282485	168	7
skyblue	0.0820847	1.75645	0.202476	210	9
maroon	0.0128568	3.84481	0.0594626	56	5
darkturquoise	0.975243	0.411237	1	286	3
violet	0.0642521	1.93714	0.176098	170	8
darkolivegreen	0.00104977	3.05443	0.00706205	167	12
lightsteelblue1	0.25692	1.57971	0.463709	103	4
coral2	0.217582	2.36849	0.423712	35	2
darkgrey	0.799685	0.742913	1	267	5
brown4	0.846632	0.533897	1	74	1
steelblue	0.83609	0.652556	1	182	3
midnightblue	0.54007	1.00054	0.773887	480	12
darkorange	4.4859e-05	3.17494	0.000387817	243	18
brown	0.0194899	1.46218	0.0848384	1069	38
mediumpurple3	0.126683	1.93807	0.282485	106	5
yellowgreen	0.181971	1.70129	0.363943	120	5
skyblue3	0.0559439	2.28344	0.165141	109	6
bisque4	0.234753	1.83255	0.445429	67	3
darkslateblue	0.501595	1.20117	0.767957	67	2
orange	0.0580224	1.76338	0.165141	256	11
skyblue2	0.543813	1.30108	0.773887	31	1
floralwhite	0.562327	1.06922	0.785137	75	2
plum1	0.0482255	2.37604	0.15516	105	6
darkseagreen4	0.718129	0.796063	0.948957	50	1
lightgreen	0.0452227	1.63981	0.15403	400	16
antiquewhite4	0.245401	2.17094	0.453992	38	2
ivory	0.329877	1.5028	0.581211	81	3
darkorange2	0.842692	0.541332	1	73	1
thistle1	3.07634e-08	9.69648	1.13825e-06	61	12
palevioletred3	0.418488	1.42003	0.688181	57	2
navajowhite2	0.0457928	3.13305	0.15403	54	4
lightcyan1	0.636859	0.928868	0.856865	86	2
darkmagenta	0.53891	1.04079	0.773887	154	4
lightpink4	0.356326	1.62752	0.613211	50	2
mediumorchid	0.181012	2.69545	0.363943	31	2
yellow4	1	0	1	27	0
greenyellow	4.1156e-05	2.33005	0.000387817	563	31
orangered4	0.508512	1.11534	0.767957	108	3
thistle2	1	0	1	62	0
lavenderblush3	0.365369	1.59425	0.614484	51	2
honeydew1	0.00874907	4.2637	0.0462451	51	5
salmon4	0.056909	2.9006	0.165141	58	4
module_color	co-expression module color
p_value	Kemp&Estrada GWAS gene enrichment p-value
odds_ratio	Kemp&Estrada GWAS gene enrichment odds ratio
p.adj	Adjusted Kemp&Estrada GWAS gene enrichment p-value
n_mod	Number of genes in the module
n_ovelap	Number of Kemp&Estrada GWAS genes in module
