## Supplemental File 6 for "Identification of a core module for bone mineral density through the integration of a co-expression network and GWAS data"

### Sheet: Kemp_LDSR
Category	module	Prop._SNPs	Prop._h2	Prop._h2_std_error	Enrichment	Enrichment_std_error	Enrichment_p
L2_44	plum2	0.00413053	0.0316284	0.0165681	7.65721	4.01114	0.095732
L2_57	thistle1	0.00517649	0.0326795	0.0111739	6.31305	2.15858	0.0160493
L2_0	antiquewhite4	0.00449955	0.0270749	0.0161923	6.01726	3.59866	0.167427
L2_54	skyblue3	0.00846472	0.050869	0.0433918	6.00953	5.1262	0.329268
L2_40	paleturquoise	0.0109835	0.0658236	0.029117	5.99293	2.65097	0.0626823
L2_45	purple	0.0468402	0.260373	0.0420346	5.55875	0.897405	3.09022e-06
L2_53	skyblue2	0.00172544	0.00919115	0.00664653	5.32684	3.85207	0.259841
L2_41	palevioletred3	0.00301455	0.015122	0.0163529	5.01633	5.42467	0.458988
L2_60	violet	0.0136108	0.0655281	0.0207799	4.8144	1.52671	0.0144883
L2_33	maroon	0.00285695	0.0134875	0.00842628	4.72096	2.9494	0.2116
L2_35	mediumpurple3	0.0080434	0.0355641	0.0107572	4.42152	1.33739	0.0129878
L2_27	lightcyan1	0.00666976	0.028593	0.0110851	4.28696	1.66199	0.0482207
L2_25	lavenderblush3	0.00567408	0.0237064	0.0134473	4.17801	2.36994	0.185684
L2_62	yellow	0.0596398	0.241293	0.0367299	4.04584	0.615863	4.06786e-06
L2_19	floralwhite	0.00665998	0.0267585	0.0174172	4.01781	2.61521	0.251046
L2_61	white	0.0156354	0.0608078	0.0127812	3.8891	0.817449	0.000796391
L2_29	lightpink4	0.0031249	0.012031	0.00262633	3.85005	0.840452	0.00074271
L2_56	tan	0.0407335	0.154084	0.0241696	3.78274	0.593359	3.63516e-06
L2_8	cyan	0.0396939	0.150117	0.0238419	3.78186	0.600643	1.04184e-05
L2_20	green	0.0461521	0.1618	0.0396208	3.50581	0.858482	0.00462581
L2_49	salmon	0.0414249	0.143536	0.0279715	3.46495	0.675233	0.000668824
L2_31	lightyellow	0.0319424	0.110247	0.0179428	3.45144	0.561722	4.95614e-05
L2_26	lightcyan	0.0277643	0.0949612	0.0172942	3.42026	0.622891	0.000141842
L2_37	navajowhite2	0.0036839	0.0122671	0.00542986	3.32993	1.47394	0.115903
L2_24	ivory	0.00519691	0.0171759	0.0106522	3.30503	2.04971	0.258473
L2_22	grey60	0.0337347	0.110578	0.0192163	3.27787	0.56963	0.000212928
L2_13	darkorange	0.0191756	0.0613391	0.0147911	3.19881	0.771352	0.0054705
L2_21	greenyellow	0.0421269	0.13451	0.0264719	3.19297	0.628385	0.00119117
L2_34	mediumorchid	0.00240593	0.00757839	0.00408283	3.14987	1.69698	0.209996
L2_47	royalblue	0.0222777	0.0696019	0.0213769	3.12429	0.959564	0.0388398
L2_51	sienna3	0.0114756	0.0356297	0.00890117	3.10484	0.775663	0.00577944
L2_4	brown	0.0621685	0.18363	0.0291446	2.95375	0.468799	9.22202e-05
L2_17	darkslateblue	0.0037411	0.0109439	0.00438164	2.92532	1.17122	0.106345
L2_28	lightgreen	0.0253537	0.0732078	0.0156748	2.88746	0.618246	0.00208833
L2_32	magenta	0.0430942	0.120649	0.022399	2.79966	0.519769	0.000569546
L2_36	midnightblue	0.0229268	0.0621983	0.0145374	2.71291	0.63408	0.00854595
L2_59	turquoise	0.108527	0.289109	0.0357428	2.66394	0.329345	1.61737e-05
L2_42	pink	0.0448861	0.112416	0.0141723	2.50447	0.315738	8.34596e-06
L2_38	orange	0.0196512	0.0490632	0.0103639	2.4967	0.527392	0.00481843
L2_30	lightsteelblue1	0.00740863	0.0184895	0.00659809	2.49567	0.890595	0.0951308
L2_2	black	0.0516571	0.127407	0.0222158	2.46639	0.430062	0.00052766
L2_46	red	0.055723	0.137412	0.0214752	2.46599	0.385393	0.000256056
L2_10	darkgrey	0.0174152	0.0427083	0.0141312	2.45236	0.81143	0.0816265
L2_64	yellowgreen	0.00904094	0.0217635	0.00659566	2.40722	0.729533	0.0566979
L2_3	blue	0.0831369	0.200113	0.0301585	2.40703	0.362757	0.000669203
L2_5	brown4	0.0058116	0.0139644	0.00651242	2.40284	1.12059	0.210149
L2_15	darkred	0.0238432	0.0557648	0.0118655	2.33882	0.497645	0.0118319
L2_48	saddlebrown	0.0149379	0.0332686	0.0105341	2.22712	0.705189	0.0867422
L2_12	darkolivegreen	0.0129273	0.0280813	0.00771936	2.17225	0.597136	0.0459227
L2_1	bisque4	0.00596379	0.0125779	0.00596911	2.10904	1.00089	0.277207
L2_18	darkturquoise	0.0212042	0.0434056	0.0110748	2.04703	0.522292	0.046797
L2_50	salmon4	0.00446141	0.00896034	0.00226611	2.00841	0.507935	0.0499534
L2_43	plum1	0.0103768	0.0204674	0.00624852	1.97242	0.602163	0.110932
L2_39	orangered4	0.00677708	0.010215	0.00354374	1.50729	0.522901	0.333627
L2_7	coral2	0.00277073	0.00408633	0.00312428	1.47482	1.1276	0.675839
L2_58	thistle2	0.00369386	0.00531013	0.00464122	1.43756	1.25647	0.72824
L2_9	darkgreen	0.017666	0.0253737	0.00886679	1.4363	0.501914	0.390757
L2_23	honeydew1	0.00661712	0.00928074	0.0122171	1.40254	1.84629	0.826573
L2_14	darkorange2	0.00822158	0.0112541	0.00548981	1.36885	0.667731	0.579547
L2_52	skyblue	0.0157087	0.021	0.00802213	1.33684	0.510681	0.513018
L2_11	darkmagenta	0.0109673	0.0141516	0.0085316	1.29034	0.77791	0.709519
L2_6	coral1	0.00341849	0.0039551	0.00223693	1.15697	0.654362	0.810748
L2_55	steelblue	0.0151979	0.0175361	0.00744307	1.15385	0.489742	0.753611
L2_16	darkseagreen4	0.00380691	0.00431786	0.00331967	1.13422	0.872013	0.87813
L2_63	yellow4	0.0016183	0.000816563	0.00178218	0.504582	1.10127	0.654856
Category	LD score category code
module	Module associated with the category code
Prop._SNPs	Proportion of SNPs within module geneset
Prop._h2	Proportion of heritability in SNPs associated with module geneset
Prop._h2_std_error	Standard error of proportion of heritability in SNPs associated with module geneset
Enrichment	Enrichment of heritability in SNPs associated with module geneset
Enrichment_std_error	Standard error of enrichment of heritability in SNPs associated with module geneset
Enrichment_p	P-value of enrichment of heritability in SNPs associated with module geneset
