## Supplemental File 7 for "Identification of a core module for bone mineral density through the integration of a co-expression network and GWAS data"

### Sheet: all_bone_phen_genes
gene_name	database
1700008O03Rik	impc
1700037C18Rik	impc
2210408I21Rik	impc
2610318N02Rik	impc
3830406C13Rik	impc
4921509C19Rik	bonebase
4930563E22Rik	bonebase
4930591A17Rik	mgi
4930591A17Rik	impc
Sept5	impc
5730559C18Rik	impc
Sept6	impc
A1cf	bonebase
A730017C20Rik	impc
Abca7	bonebase
Abcb4	mgi
Abhd8	mgi
Acap1	bonebase
Ackr1	mgi
Acmsd	impc
Acp2	mgi
Acp5	mgi
Acsbg2	mgi
Acsf2	impc
Acsf2	bonebase
Acsl5	mgi
Acsl5	impc
Acsm2	bonebase
Actr6	obcd
Adam32	impc
Adam8	mgi
Adar	impc
Adck1	impc
Adck2	bonebase
Adck5	bonebase
Adcy2	obcd
Adgra1	impc
Adgrb2	bonebase
Adgrd1	mgi
Adgrd1	impc
Adgrf5	mgi
Adgrf5	impc
Adipoq	mgi
Adnp2	impc
Adora2b	bonebase
Adpgk	impc
Agap1	obcd
Ager	mgi
Agpat4	impc
Ahcy	mgi
Ahcyl1	impc
Ahrr	impc
Ahrr	bonebase
Ajap1	impc
Akap11	bonebase
Akr1b8	bonebase
Akr1d1	bonebase
Aktip	mgi
Aktip	impc
Al464131	bonebase
Aldh16a1	obcd
Aldh2	mgi
Aldh3b1	mgi
Aldh3b1	impc
Aldob	mgi
Aldob	impc
Alg13	obcd
Alg13	mgi
Alg13	impc
Alox5	mgi
Alpl	mgi
Amer1	mgi
Amotl1	obcd
Ang6	impc
Angptl4	impc
Ank	mgi
Ankrd11	mgi
Ankrd9	impc
Anks1b	obcd
Anks1b	mgi
Anxa1	mgi
Ap4e1	mgi
Ap4e1	impc
Apobec2	mgi
Apoe	mgi
Apol7a	obcd
Appl2	obcd
Aptx	impc
Aqp3	mgi
Arhgap1	mgi
Arhgef10	bonebase
Arhgef4	mgi
Arl10	impc
Arl4d	mgi
Arrb1	bonebase
Arrdc1	impc
Arrdc1	bonebase
Arsb	mgi
Arsk	bonebase
Arvcf	obcd
Aspa	mgi
Atf4	mgi
Atg4a	impc
Atp11a	mgi
Atp11a	impc
Atp2b1	mgi
Atp6v0a1	impc
Atp6v0a4	mgi
Atrn	impc
Atxn10	mgi
Atxn10	impc
B3galt2	impc
Babam2	mgi
Bach1	impc
Bach2	mgi
Bach2	impc
Bai1	obcd
BAP002	mgi
Bbs5	mgi
Bbs5	impc
Bbx	mgi
BC030499	impc
BC030499	bonebase
BC055324	mgi
Bdkrb2	mgi
Bdt3	mgi
Bex4	bonebase
Bex6	bonebase
Bhlhe	bonebase
Bhlhe40	mgi
Bhlhe40	impc
Bmd1	mgi
Bmd10	mgi
Bmd11	mgi
Bmd12	mgi
Bmd13	mgi
Bmd14	mgi
Bmd15	mgi
Bmd16	mgi
Bmd19	mgi
Bmd1a	mgi
Bmd1b	mgi
Bmd1c	mgi
Bmd2	mgi
Bmd20	mgi
Bmd21	mgi
Bmd22	mgi
Bmd3	mgi
Bmd37	mgi
Bmd38	mgi
Bmd5	mgi
Bmd5a	mgi
Bmd5b	mgi
Bmd6	mgi
Bmd7	mgi
Bmd8	mgi
Bmd9	mgi
Bmp2	mgi
Bmp3	mgi
Bmp5	mgi
Boc	mgi
Bomd3	mgi
Bomd4	mgi
Bomd5	mgi
Bomd6	mgi
Bomd7	mgi
Boneq	mgi
Brml1	mgi
Brml2	mgi
Brpf1	mgi
Btbd11	obcd
Bzw2	mgi
Bzw2	bonebase
C1qa	bonebase
C1qb	bonebase
C1qtnf5	bonebase
Calca	mgi
Calcr	mgi
Camk4	mgi
Camkmt	impc
Cand2	obcd
Cand2	impc
Car12	bonebase
Car7	mgi
Carf	bonebase
Casp3	mgi
Casr	mgi
Cast	mgi
Cbln3	bonebase
Cbx6	impc
Ccdc106	obcd
Ccdc120	bonebase
Ccdc122	obcd
Ccr2	mgi
Cd14	mgi
Cd33	bonebase
Cd40	mgi
Cd40lg	mgi
Cd5l	impc
Cd68	mgi
Cd84	bonebase
Cdc26	mgi
Cdh4	mgi
Cdk15	bonebase
Cdo1	mgi
Ceacam16	bonebase
Cers5	impc
Cers5	bonebase
Ces4a	bonebase
Cfb	bonebase
Chad	mgi
Chd2	mgi
Chd9	impc
Chek2	bonebase
Chn1	mgi
Chsy1	mgi
Chsy3	impc
Cisd2	mgi
Cited4	bonebase
Ckb	impc
Clcf1	impc
Clcn7	mgi
Cldn13	bonebase
Cldn18	mgi
Clec11a	mgi
Clec2d	mgi
Clpp	mgi
Clpp	impc
Clstn3	mgi
Clvs1	mgi
Clvs1	impc
Cml2	bonebase
Cmpk2	impc
Cnmd	mgi
Cnnm2	impc
Cnot3	mgi
Cnot4	impc
Cnr1	mgi
Col10a1	mgi
Col14a1	mgi
Col18a1	bonebase
Col1a1	mgi
Col1a2	mgi
Col1a2	impc
Col2a1	mgi
Colca2	mgi
Colca2	impc
Coq2	impc
Cp	bonebase
Cpb1	bonebase
Cpsf3	impc
Creb3l1	mgi
Crh	mgi
Crybb3	impc
Crygs	bonebase
Crym	bonebase
Csf1r	mgi
Ctgf	mgi
Ctns	mgi
Ctsk	mgi
Ctsk	impc
Cttnbp2	impc
Cul7	mgi
Cxcr2	obcd
Cxxc5	mgi
Cyb561	impc
Cyb5d1	mgi
Cyb5d2	bonebase
Cyba	impc
Cyp17a1	mgi
Cyp17a1	impc
Cyp19a1	mgi
Cyp27b1	mgi
Cyp27b1	impc
Cyp2c44	bonebase
Cyp3a59	impc
D630023F18Rik	mgi
D630023F18Rik	impc
Daam2	obcd
Dach1	impc
Dagla	mgi
Dagla	impc
Dbn1	impc
Dcstamp	mgi
Ddhd1	mgi
Ddhd1	impc
Ddx10	mgi
Ddx55	obcd
Def6	mgi
Defb14	mgi
Defb14	impc
Degs1	mgi
Del(6Ephb6-Trpv6)1Mhed	mgi
Dennd1c	impc
Dennd2d	bonebase
Dgcr2	impc
Dhx29	impc
Dhx40	mgi
Dio2	mgi
Dixdc1	bonebase
Dkk1	mgi
Dkk2	mgi
Dlg4	obcd
Dlg4	impc
Dll1	mgi
Dmxl2	impc
Dnaja4	bonebase
Dnajb3	mgi
Dnajb3	bonebase
Dnajb7	bonebase
Dnajc14	bonebase
Dnajc28	bonebase
Dnajc30	bonebase
Dnajc5g	bonebase
Dnase1l2	mgi
Dnase1l2	impc
Dnase2b	mgi
Dnm3os	mgi
Dnmt3a	impc
Dntt	bonebase
Dok7	impc
Dolk	mgi
Dopey2	mgi
Dopey2	impc
Dppa1	mgi
Dppa1	impc
Dscc1	mgi
Dsg1b	impc
Duox2	mgi
Duoxa2	impc
Dynll1	obcd
Ebf2	mgi
Efemp1	mgi
Efna4	bonebase
Egr1	mgi
Eif1b	bonebase
Eif4g2	mgi
Eif4g2	impc
Elk1	bonebase
Elk4	mgi
Elmod1	mgi
Elmod2	impc
Emc3	impc
Emx1	impc
Enam	mgi
Endou	obcd
Enox1	mgi
Enpp1	mgi
Entpd6	obcd
Entpd6	mgi
Entpd6	impc
Eomes	impc
Epb4.1l4a	bonebase
Epgn	bonebase
Epha10	bonebase
Ercc1	mgi
Ercc2	mgi
Erlin2	impc
Ermp1	bonebase
Espnl	bonebase
Esr1	mgi
Esr2	mgi
Esr2	impc
Esrra	impc
Exoc3l2	obcd
Eya3	mgi
F2	impc
F2r	mgi
F7	impc
Fadd	impc
Fahd2a	mgi
Fam160a1	impc
Fam161a	bonebase
Fam186b	bonebase
Fam20c	mgi
Fam217b	bonebase
Fancl	impc
Far2	bonebase
Farsa	mgi
Farsa	impc
Fblim1	mgi
Fbn1	mgi
Fbtq2	mgi
Fbtq5	mgi
Fbtq7	mgi
Fbtq8	mgi
Fbxo27	impc
Fbxo38	impc
Fbxo7	obcd
Fbxw9	impc
Fermt2	mgi
Ffar2	bonebase
Fgf2	mgi
Fgf22	impc
Fgf23	mgi
Fgfr2	mgi
Fgfr3	mgi
Fgfr4	impc
Fhl2	mgi
Fkbp11	mgi
Flnb	mgi
Flnb	impc
Fndc4	bonebase
Fndc9	impc
Fntb	mgi
Fntb	impc
Folh1	bonebase
Fosl2	mgi
Foxj3	impc
Foxn1	mgi
Foxo3	mgi
Foxo3	impc
Foxred2	bonebase
frg	mgi
Frmd7	impc
Frzb	mgi
Fshr	mgi
Fshr	impc
Fto	mgi
Fundc1	impc
Fzd9	mgi
Galc	mgi
Galnt12	impc
Galnt3	mgi
Gba	mgi
Gbp2	impc
Ghr	mgi
Ghrh	impc
Ghrhr	mgi
Ghrhr	impc
Ghsr	bonebase
Gimap8	bonebase
Gipc3	bonebase
Gja1	mgi
Gjd4	bonebase
Gli3	mgi
Glycam1	bonebase
Gm94	impc
Gm94	bonebase
Gna11	mgi
Gnao1	impc
Gnas	mgi
Gnf1	mgi
Gnptab	mgi
Golga5	impc
Gpc6	obcd
Gpnmb	bonebase
Gpr142	bonebase
Gpr152	mgi
Gpr152	impc
Gpr182	impc
Gpr183	bonebase
Gpr19	bonebase
Gpr61	impc
Gprc6a	mgi
Gpt	impc
Gramd1c	bonebase
Grem2	mgi
Grm1	mgi
Gse1	mgi
Gtf2a1	mgi
Gtf2a1	impc
Gulo	mgi
Gy	mgi
H1foo	impc
Hat1	mgi
Hbs1l	mgi
Hbs1l	impc
Hc	bonebase
Hdac10	bonebase
Hdac6	mgi
Hdac8	mgi
He	mgi
Hectd2	impc
Hectd3	mgi
Hectd3	impc
Hells	mgi
Hemgn	bonebase
Heyl	bonebase
Hfe2	bonebase
Hgsnat	impc
Hirip3	impc
hlb324B	mgi
Hlb328	mgi
Hlb330	mgi
Hmx2	impc
Hnf1a	mgi
Hook3	mgi
Hook3	impc
Hoxa10	impc
Hsbp1l1	impc
Hsd17b11	bonebase
Hsf2	bonebase
Hsf4	bonebase
Hspb1	bonebase
Hspb2	bonebase
Hspb3	bonebase
Htr1d	bonebase
Htr1f	bonebase
Htr3b	mgi
Htr3b	bonebase
Hyal3	bonebase
Hyal4	impc
hydro	mgi
Iapp	mgi
Ibsp	mgi
Id1	mgi
Idua	mgi
Ifnar1	mgi
Ifnb1	mgi
Ifnk	bonebase
Igf1sl1	mgi
Igf1sl2	mgi
Igf2	mgi
Igfl3	bonebase
Ighm	mgi
Il12rb2	bonebase
Il18	mgi
Il20ra	mgi
Il24	bonebase
Il3	impc
Il31ra	impc
Il6	mgi
Il6st	mgi
Il6st	impc
Il6st	bonebase
Inpp4b	mgi
Inpp5d	mgi
Ins2	mgi
Ipp	bonebase
Iqgap1	impc
Iqgap2	bonebase
Iqsec3	impc
Irf8	bonebase
Irf9	mgi
Irs1	mgi
Itch	mgi
Itch	impc
Itga8	mgi
Itgb2	mgi
Itgb3	mgi
Jak1	mgi
Jam2	bonebase
Jdp2	mgi
Jmjd8	bonebase
Junb	mgi
Kcnb2	impc
Kcnd3	impc
Kcnh3	bonebase
Kcnj3	impc
Kdm1a	mgi
Kdm7a	obcd
Kdm8	obcd
Khdrbs1	mgi
Kif1bp	obcd
Kif21b	obcd
Kif3b	impc
Kiss1r	mgi
Kiss1r	impc
Kitl	mgi
Kl	mgi
Klc2	obcd
Klf10	mgi
Klhl18	obcd
Klkb1	impc
Klra7	impc
Kmt2a	impc
Krt88	impc
Krt9	bonebase
Lamc2	mgi
Lcn2	bonebase
Lepr	mgi
Lepr	impc
Leprot	impc
Lhfpl1	mgi
Lifr	mgi
Lima1	bonebase
Limch1	bonebase
Lin28a	mgi
Lin28b	bonebase
Lipn	bonebase
Lmna	mgi
Lncpint	mgi
Lpar1	mgi
Lpar6	bonebase
Lpcat2b	impc
Lrch1	bonebase
Lrig1	mgi
Lrp5	mgi
Lrp6	mgi
Lrrc67	obcd
Lrrk1	mgi
Lrrk1	impc
Lst1	mgi
M10.17.7Djba	mgi
m12137Asr	mgi
m12184Asr	mgi
M14104Asr	mgi
M1665Asr	mgi
m2.8.6Djba	mgi
m5.27.7Djba	mgi
M5.37.5Djba	mgi
M6.5.5Djba	mgi
M6.9.5Djba	mgi
Macrod2	impc
Macrod2	bonebase
Mag	bonebase
Mamld1	impc
Map3k1	mgi
Map3k1	impc
Map3k10	impc
Mapkbp1	mgi
Mast2	impc
Mcph1	mgi
Mdk	mgi
Mdp1	bonebase
Mettl10	bonebase
Mettl21c	bonebase
Mettl7b	bonebase
Mfap2	mgi
Mfrp	obcd
Mfsd10	bonebase
Mgat2	mgi
Mgp	mgi
Mhdaali18	mgi
Mid2	impc
Miga2	mgi
Mindy1	impc
Mir203	impc
Mir350	impc
Mirc21	mgi
Mlec	mgi
Mlec	impc
Mmachc	impc
Mmp14	mgi
Mmp2	mgi
Mmp8	bonebase
Mogs	impc
Moxd1	bonebase
mpc111H	mgi
Mpzl1	impc
Mpzl3	mgi
Mrap2	impc
Mrgprd	bonebase
Mrgpre	bonebase
Mstn	mgi
Msx2	mgi
Mturn	impc
Myh1	mgi
Myh1	impc
Myo1c	mgi
Myo3a	bonebase
Myo3b	bonebase
Myo7a	obcd
Myo7b	bonebase
Nab2	mgi
Naga	obcd
Nanos2	impc
Nbeal2	obcd
Nbeal2	mgi
Nbeal2	impc
Nbr1	mgi
Ncald	mgi
Ncald	impc
Ncoa1	mgi
Ncoa1	impc
Ndrg1	impc
Nek11	bonebase
Nek7	impc
Nell1	mgi
Nes	bonebase
Neurl2	bonebase
Nf1	mgi
Nfatc4	bonebase
Nhlh2	mgi
Nhlh2	impc
Nisch	impc
Nlrp3	mgi
Nmb	bonebase
Nmrk2	bonebase
Nos1	mgi
Nos1ap	mgi
Nos2	mgi
Nos3	mgi
Notch2	mgi
Npm3	bonebase
Nptn	impc
Npy1r	mgi
Nr1d1	impc
Nr1h4	mgi
Nr3c1	mgi
Nrcam	bonebase
Nrn1l	bonebase
Nsmf	obcd
Nsun2	mgi
Nt5c1b	bonebase
ntl	mgi
Ocstamp	bonebase
Ogdh	obcd
Ogfod3	impc
Ogn	bonebase
Osbpl3	mgi
Osbpl3	impc
Osm	bonebase
Ostm1	mgi
Oxr1	obcd
P3h1	mgi
P3h1	impc
Pacsin2	bonebase
Pak1	impc
Pank3	impc
Pard6a	impc
Pard6a	bonebase
Parp16	bonebase
Parvb	mgi
Pate4	impc
Pax8	mgi
Pbd2	mgi
Pbx3	mgi
Pclaf	mgi
Pclaf	impc
Pcsk4	bonebase
Pcsk5	mgi
Pdx1	impc
Penk	impc
Pex2	mgi
Pex3	mgi
Pfkfb3	impc
Phex	mgi
Phf19	impc
Phf5a	impc
Phospho1	mgi
Pias2	obcd
Pias2	impc
Pigf	impc
Pikc3b	obcd
Pip4k2b	mgi
Pitx3	bonebase
Pja2	mgi
Pkd1	mgi
Pkn3	bonebase
Pkp4	mgi
Pkp4	impc
Pla2g2d	bonebase
Plac9a	impc
Plcb4	impc
Pld5	mgi
Pld5	impc
Plekha3	bonebase
Plekhm1	impc
Plod1	mgi
Plod1	impc
Pls3	obcd
Pls3	mgi
Pls3	impc
Pmch	impc
Pnmt	bonebase
Polr3a	impc
Postn	mgi
Ppard	mgi
Pparg	mgi
Ppib	mgi
Ppm1j	impc
Ppp1r26	bonebase
Ppp2r2a	impc
Ppp3r2	impc
Ppp4r1	impc
Pptc7	impc
Praf2	obcd
Prdm14	mgi
Prdm14	impc
Prdm5	mgi
Prkab1	mgi
Prkar1a	mgi
Prlr	mgi
Prmt3	mgi
Prokr1	mgi
Prokr1	bonebase
Prom2	bonebase
Prpf31	impc
Prss2	impc
Prss50	mgi
Pskh1	impc
Pstpip2	impc
Pten	mgi
Pth1r	mgi
Pth1r	impc
Pthlh	mgi
Ptpn1	mgi
Ptpn2	mgi
Ptpn20	bonebase
Ptpn5	impc
Ptpn5	bonebase
Ptpn6	mgi
Ptpru	bonebase
Pxylp1	mgi
Pycr1	bonebase
Pyy	mgi
Pzp	mgi
Qrfpr	mgi
R3hcc1l	bonebase
Rab11fip3	impc
Rab20	bonebase
Rab24	mgi
Rab24	impc
Rab36	bonebase
Rab3c	bonebase
Rab3ip	mgi
Rab3ip	impc
Rab43	bonebase
Rabac1	bonebase
Rad21l	bonebase
Rapgefl1	obcd
Rasgrp4	obcd
Rassf2	mgi
Rbm25	impc
Rbm4b	bonebase
Rbpj	impc
Rbsn	impc
Rdns	mgi
Reg3g	obcd
Rexo4	bonebase
Rgn	mgi
Rgs10	mgi
Rhbdl2	bonebase
Rhot2	obcd
Ric8b	mgi
Riiad1	impc
Rilpl2	bonebase
Rimklb	impc
Rin3	bonebase
Riox1	mgi
Rln3	impc
Rnf10	mgi
Rnf112	bonebase
Rnf13	bonebase
Rnf169	mgi
Rnf38	impc
Rps6ka3	mgi
Rps6kl1	bonebase
Rrm2	impc
Rsf1	impc
Rtbdn	obcd
Rundc1	obcd
Runx2	mgi
Runx3	mgi
Rxfp2	impc
Satb1	mgi
Satb1	impc
Sbmd1	mgi
Sbmd2	mgi
Sbmd3	mgi
Sbmd4	mgi
Sbmd5	mgi
sbse	mgi
Scamp5	impc
Scarb2	impc
Scn3b	obcd
Scube2	mgi
Scube3	mgi
Sdsl	impc
Sema3f	mgi
Serinc3	obcd
Serinc3	mgi
Serinc3	impc
Serpinb5	bonebase
Setd1a	mgi
Setd3	impc
Setd4	obcd
Sfxn4	bonebase
Sgms1	impc
Sgsh	mgi
Sgsh	impc
Sh3bp2	mgi
Sh3gl2	mgi
Sh3gl2	impc
Sh3pxd2b	mgi
Sh3tc2	bonebase
shsn	mgi
Siglec15	mgi
Sirt2	mgi
Sirt6	mgi
Slc12a1	mgi
Slc1a1	bonebase
Slc20a2	mgi
Slc20a2	impc
Slc22a8	mgi
Slc24a5	bonebase
Slc25a21	impc
Slc25a30	impc
Slc29a1	mgi
Slc30a5	mgi
Slc38a10	mgi
Slc39a13	mgi
Slc39a14	mgi
Slc39a5	mgi
Slc3a1	mgi
Slc40a1	mgi
Slc40a1	impc
Slc44a1	impc
Slc44a5	obcd
Slc46a3	bonebase
Slc4a10	impc
Slc5a2	mgi
Slc5a5	impc
Slc5a6	mgi
Slc8a3	bonebase
Slc9a3r1	mgi
Slc9a4	mgi
Slc9a4	impc
Slitrk4	obcd
Slx4	mgi
Smad3	mgi
Smad4	mgi
Smpd3	mgi
Sms	mgi
Smurf1	mgi
Snap29	mgi
Snap47	obcd
Sncb	impc
Snx10	mgi
Snx15	bonebase
Sost	mgi
Sostdc1	mgi
Sp5	bonebase
Sparc	mgi
Spata22	mgi
Spata22	impc
Spata7	bonebase
Spidr	impc
Spin1	impc
Spns2	mgi
Spop	mgi
Spp1	mgi
Spp1	bonebase
Sprr1b	bonebase
Sprr3	bonebase
Sptssb	bonebase
Srcin1	impc
Sst	impc
Stag3	mgi
Stag3	impc
Stard5	mgi
Stard6	obcd
Steap2	bonebase
Stk16	bonebase
Stk39em	obcd
Stmn4	bonebase
Stx16	impc
sy	mgi
Syce1l	bonebase
Syn3	impc
Tas2r138	bonebase
Tatdn3	mgi
Tatdn3	impc
Tbc1d4	bonebase
Tcf4	impc
Tcf7	mgi
Tcf7l2	impc
Tchp	obcd
Tcirg1	mgi
Tcm3	obcd
Tdrp	mgi
Tead1	impc
Tex29	bonebase
Tg(Acp5-Adam8)#Rood	mgi
Tg(APOE-FGF23*R176Q)#Ack	mgi
Tg(Col1a1-Dkk1)1Hmk	mgi
Tg(Col1a1-FGF2*,-Sapphire)305Mmh	mgi
Tg(Col1a1-FGF2*,-Sapphire)308Mmh	mgi
Tg(Col1a1-TK*)#Rowe	mgi
Tg(Cyp17a1-NGF)2456Oje	mgi
Tg(HBB-GH1)420King	mgi
Tg(Igkv3-5*-MYC)#Plbe	mgi
Tg(Mt1-IL6)28Gci	mgi
Tg(Mx1-IL11)1Tku	mgi
Tg(RNU6-RNAi:Cldn16)551Dago	mgi
Tg(RP11-209M4)#Gglo	mgi
Tg(SFTPC-Il18)AThos	mgi
Tg(tetO-HTR4*D100A)2Niss	mgi
Tg(tetO-HTR4*D100A)7Niss	mgi
Thbs1	impc
Thbs2	mgi
Thra	mgi
Thra	impc
Thsd1	bonebase
Thsd7a	impc
Timm50	impc
Tlr4	mgi
Tmem132a	impc
Tmem136	impc
Tmem136	bonebase
Tmem14a	impc
Tmem178	mgi
Tmem181a	mgi
Tmem181a	bonebase
Tmem189	mgi
Tmem189	impc
Tmem248	impc
Tmem42	impc
Tmem64	mgi
Tmod1	obcd
Tnf	mgi
Tnfaip1	mgi
Tnfrsf11a	mgi
Tnfrsf11b	mgi
Tnfrsf1a	mgi
Tnfrsf9	mgi
Tnfrsf9	impc
Tnfsf11	mgi
Tnfsf18	bonebase
Tnik	mgi
Tnik	impc
Tox	impc
Tpcn1	bonebase
Tppp	mgi
Tprn	bonebase
Traf6	mgi
Tram2	obcd
Tram2	mgi
Tram2	impc
Trappc10	impc
Trh	impc
Trim17	obcd
Trim29	obcd
Trim37	impc
Trim39	impc
Trip13	impc
Trp53	mgi
Trps1	mgi
Try4	bonebase
Tsfm	obcd
Tshr	mgi
Tspan18	bonebase
Tssk5	mgi
Tssk5	bonebase
Ttc28	mgi
Ttc28	impc
Ttc39a	impc
Ttll4	obcd
Ttll6	bonebase
Twsg1	mgi
Txnip	impc
Tyrobp	mgi
Ube2d3	impc
Ube2j1	mgi
Ube2j1	impc
Ube2u	impc
Ube3c	mgi
Ube3c	impc
Ublcp1	impc
Ufm1	impc
Uhrf2	impc
Umod	mgi
Ush1c	obcd
Ush1c	impc
Usp1	mgi
Usp22	obcd
Usp36	impc
Usp47	impc
Vcpkmt	bonebase
Vdr	mgi
Vps13a	impc
Vps51	obcd
Wdr37	impc
Wnt10b	impc
Wwox	mgi
Xk	impc
Xylb	mgi
Ydjc	obcd
Ydjc	bonebase
Ypel1	bonebase
Zbtb32	bonebase
Zbtb45	mgi
Zdhhc11	bonebase
Zdhhc13	mgi
Zfp14	mgi
Zfp14	bonebase
Zfp182	obcd
Zfp36	mgi
Zfp36	impc
Zfp40	bonebase
Zfp689	bonebase
Zfp719	obcd
Zfp961	bonebase
Zfyve28	mgi
Zhx3	mgi
Zmpste24	mgi
gene_name	Gene symbols for mouse genes exhibiting bone phenotypes when perturbed
database	database of mouse phenotypes, see key below
key	source
impc	Koscielny, G. et al. Nucleic Acids Res. 42, D802–9 (2014).
bonebase	Dyment, N. A. et al. J. Vis. Exp. (2016). doi:10.3791/54468
mgi	Bolser, D. Mouse Genome Informatics (MGI, Mouse Genome Database, MGD). (2004). doi:10.1002/9780471650126.dob1002
obcd	Freudenthal, B. et al. J. Endocrinol. 231, R31–46 (2016).
