## Supplemental File 8 for "Identification of a core module for bone mineral density through the integration of a co-expression network and GWAS data"

### Sheet: monogenic_bone_genes
gene	disease	source
SERPINH1	osteogenesis imperfecta	Boudin, E. & Van Hul, W. Eur. J. Endocrinol. 177, R69–R83 (2017).
FKBP10	osteogenesis imperfecta	Boudin, E. & Van Hul, W. Eur. J. Endocrinol. 177, R69–R83 (2017).
ESR1	BMD regulation	Johnson, M. L. Bonekey Rep 5, 839 (2016).
TGFB1	Camurati-Engelmann disease	Johnson, M. L. Bonekey Rep 5, 839 (2016).
LRP5	AD high-bone mass	Johnson, M. L. Bonekey Rep 5, 839 (2016).
SOST	Van Buchem’s disease	Johnson, M. L. Bonekey Rep 5, 839 (2016).
TNFSF11A	AR forms of osteopetrosis (ARO)	Johnson, M. L. Bonekey Rep 5, 839 (2016).
TNFSF11	AR forms of osteopetrosis (ARO)	Johnson, M. L. Bonekey Rep 5, 839 (2016).
CLCN7	Albers-Scho¨ nberg disease or AD osteopetrosis type II (ADO II)	Johnson, M. L. Bonekey Rep 5, 839 (2016).
TCIRG1	AR forms of osteopetrosis (ARO)	Johnson, M. L. Bonekey Rep 5, 839 (2016).
CTSK	AR forms of osteopetrosis (ARO)	Johnson, M. L. Bonekey Rep 5, 839 (2016).
CRTAP	osteogenesis imperfecta	Johnson, M. L. Bonekey Rep 5, 839 (2016).
PPIB	osteogenesis imperfecta	Johnson, M. L. Bonekey Rep 5, 839 (2016).
SP7	osteogenesis imperfecta	Johnson, M. L. Bonekey Rep 5, 839 (2016).
PTHLH	BMD regulation	Johnson, M. L. Bonekey Rep 5, 839 (2016).
LRP4	bone mass regulation	Johnson, M. L. Bonekey Rep 5, 839 (2016).
LGR4	low BMD and fracture	Johnson, M. L. Bonekey Rep 5, 839 (2016).
WNT5A	Robinow Syndrome	Johnson, M. L. Bonekey Rep 5, 839 (2016).
WNT7A	Al-Awadi-Rass Rothchild syndrome	Johnson, M. L. Bonekey Rep 5, 839 (2016).
FAM20C	Raine Syndrome	Johnson, M. L. Bonekey Rep 5, 839 (2016).
ANK	craniofacialmetaphyseal dysplasia	Johnson, M. L. Bonekey Rep 5, 839 (2016).
GJA1	craniofacialmetaphyseal dysplasia	Johnson, M. L. Bonekey Rep 5, 839 (2016).
PLOD2	osteogenesis imperfecta	Johnson, M. L. Bonekey Rep 5, 839 (2016).
CREB3L1	osteogenesis imperfecta	Johnson, M. L. Bonekey Rep 5, 839 (2016).
FKBP10	osteogenesis imperfecta	Johnson, M. L. Bonekey Rep 5, 839 (2016).
TMEM38B	osteogenesis imperfecta	Johnson, M. L. Bonekey Rep 5, 839 (2016).
CAR2	osteogenesis imperfecta	Johnson, M. L. Bonekey Rep 5, 839 (2016).
CYP19A1	mendelian osteoporosis	Marini, F. & Brandi, M. L. Int. J. Hypertens. 2010, (2010).
COL1A1	osteogenesis imperfecta	Robinson, M.-E. & Rauch, F. Bone (2019). doi:10.1016/j.bone.2019.04.021
COL1A2	osteogenesis imperfecta	Robinson, M.-E. & Rauch, F. Bone (2019). doi:10.1016/j.bone.2019.04.021
RUNX2	metaphyseal dysplasia with maxillary hypoplasia and brachydactyly	Robinson, M.-E. & Rauch, F. Bone (2019). doi:10.1016/j.bone.2019.04.021
WNT1	osteogenesis imperfecta	Robinson, M.-E. & Rauch, F. Bone (2019). doi:10.1016/j.bone.2019.04.021
IFITM5	Osteogenesis imperfecta	Robinson, M.-E. & Rauch, F. Bone (2019). doi:10.1016/j.bone.2019.04.021
SERPINF1	BMD regulation	Robinson, M.-E. & Rauch, F. Bone (2019). doi:10.1016/j.bone.2019.04.021
NOTCH2	Hajdu-Cheney syndrome	Robinson, M.-E. & Rauch, F. Bone (2019). doi:10.1016/j.bone.2019.04.021
OSTM1	Osteopetrosis	Rocha-Braz, M. G. M. & Ferraz-de-Souza, B. Arch Endocrinol Metab 60, 391–401 (2016).
P3H1	Osteogenesis imperfecta	Rocha-Braz, M. G. M. & Ferraz-de-Souza, B. Arch Endocrinol Metab 60, 391–401 (2016).
PLS3	Osteogenesis imperfecta	Rocha-Braz, M. G. M. & Ferraz-de-Souza, B. Arch Endocrinol Metab 60, 391–401 (2016).
ALPL	adult hypophosphatasia	Rocha-Braz, M. G. M. & Ferraz-de-Souza, B. Arch Endocrinol Metab 60, 391–401 (2016).
BMP1	Osteogenesis imperfecta	Rocha-Braz, M. G. M. & Ferraz-de-Souza, B. Arch Endocrinol Metab 60, 391–401 (2016).
SEC24D	Cole-carpenter syndrome	Rocha-Braz, M. G. M. & Ferraz-de-Souza, B. Arch Endocrinol Metab 60, 391–401 (2016).
P4HB	Cole-carpenter syndrome	Rocha-Braz, M. G. M. & Ferraz-de-Souza, B. Arch Endocrinol Metab 60, 391–401 (2016).
PLEKHM1	Osteopetrosis	Rocha-Braz, M. G. M. & Ferraz-de-Souza, B. Arch Endocrinol Metab 60, 391–401 (2016).
SNX10	Osteopetrosis	Rocha-Braz, M. G. M. & Ferraz-de-Souza, B. Arch Endocrinol Metab 60, 391–401 (2016).
gene	Human genes involved in monogenic bone diseases
disease	Disease associated with each gene
source	Publication demonstrating gene's involvement in monogenic bone disease
key	source
1	Boudin, E. & Van Hul, W. MECHANISMS IN ENDOCRINOLOGY: Genetics of human bone formation. Eur. J. Endocrinol. 177, R69–R83 (2017).
2	Johnson, M. L. How rare bone diseases have informed our knowledge of complex diseases. Bonekey Rep 5, 839 (2016).
3	Marini, F. & Brandi, M. L. Genetic determinants of osteoporosis: common bases to cardiovascular diseases? Int. J. Hypertens. 2010, (2010).
4	Robinson, M.-E. & Rauch, F. Bone (2019). doi:10.1016/j.bone.2019.04.021
5	Rocha-Braz, M. G. M. & Ferraz-de-Souza, B. Arch Endocrinol Metab 60, 391–401 (2016).
