## Supplemental File 9 for "Identification of a core module for bone mineral density through the integration of a co-expression network and GWAS data"

### Sheet: Supplemental_File_9
morris_mouse	morris_human
Sgca	SGCA
Col1a2	COL1A2
Col7a1	COL7A1
Ddb2	DDB2
Dpyd	DPYD
Etfa	ETFA
Ms4a2	MS4A2
Ghr	GHR
Gja1	GJA1
Gli3	GLI3
Gss	GSS
Msh6	MSH6
Idua	IDUA
Jag1	JAG1
Kit	KIT
Sgcg	SGCG
Naglu	NAGLU
Ptch1	PTCH1
Ndp	NDP
Pkd1	PKD1
Pts	PTS
Rom1	ROM1
Sox9	SOX9
Slc25a20	SLC25A20
Pcsk1	PCSK1
Psen2	PSEN2
F2	F2
Fshb	FSHB
Tsc2	TSC2
Cd44	CD44
Bcl2	BCL2
Vtn	VTN
Ache	ACHE
Chrnb1	CHRNB1
Dck	DCK
Epo	EPO
Gnrh1	GNRH1
Grm1	GRM1
Grm3	GRM3
Hrh1	HRH1
Mgp	MGP
Polr2a	POLR2A
Pomc	POMC
Prl	PRL
Shbg	SHBG
Tacr3	TACR3
Tubg1	TUBG1
Aamp	AAMP
Adcy9	ADCY9
Bmp2	BMP2
Klf9	KLF9
Cd68	CD68
Cdk6	CDK6
Chek1	CHEK1
Clic5	CLIC5
Klf6	KLF6
Cpn1	CPN1
Ctso	CTSO
Dab2	DAB2
Dgkg	DGKG
Lpar1	LPAR1
Celsr3	CELSR3
Celsr2	CELSR2
Emp1	EMP1
Emp2	EMP2
Ep300	EP300
Fabp6	FABP6
Frzb	FRZB
Gtf2b	GTF2B
Eif3e	EIF3E
Acp2	ACP2
Acrv1	ACRV1
Add2	ADD2
Aif1	AIF1
Runx1	RUNX1
Ctnnb1	CTNNB1
Mpp7	MPP7
E2f4	E2F4
Ercc1	ERCC1
Evx1	EVX1
Fbn2	FBN2
Fgf9	FGF9
Foxo1	FOXO1
Gas1	GAS1
Hspa4	HSPA4
Id1	ID1
Isl1	ISL1
Itga9	ITGA9
Itih4	ITIH4
Jup	JUP
Kcnma1	KCNMA1
Aff3	AFF3
Lamb2	LAMB2
Lif	LIF
Lrp5	LRP5
Lrp6	LRP6
Mst1r	MST1R
Msx1	MSX1
Ndufs8	NDUFS8
Nfix	NFIX
Nt5e	NT5E
Tnfrsf11b	TNFRSF11B
Pde8a	PDE8A
Pfdn5	PFDN5
Pfn2	PFN2
Plag1	PLAG1
Plcg1	PLCG1
Pkn2	PKN2
Prkd3	PRKD3
Psmb3	PSMB3
Psmb7	PSMB7
Ptprj	PTPRJ
Ptprz1	PTPRZ1
Rap1gap	RAP1GAP
Rasgrf2	RASGRF2
Rreb1	RREB1
Rxra	RXRA
Sall1	SALL1
Sfrp4	SFRP4
Smarcd3	SMARCD3
Snta1	SNTA1
Sorl1	SORL1
Sox4	SOX4
Sptbn1	SPTBN1
Srp19	SRP19
Srp54a	SRP54
Srp54b	SRP54
Tcf4	TCF4
Tead1	TEAD1
Tgfa	TGFA
Tgfb2	TGFB2
Tgfbr2	TGFBR2
Tgfbr3	TGFBR3
Timp2	TIMP2
Cldn5	CLDN5
Top1	TOP1
Hsp90b1	HSP90B1
Uqcrc1	UQCRC1
Vegfa	VEGFA
Xrcc4	XRCC4
Zfp169	ZNF169
Zbtb17	ZBTB17
Axin1	AXIN1
Pip4k2b	PIP4K2B
Zfp282	ZNF282
Klf11	KLF11
Cntnap1	CNTNAP1
Enc1	ENC1
Cops3	COPS3
Tnfsf11	TNFSF11
Stc2	STC2
Psmg1	PSMG1
Skap1	SKAP1
Irs2	IRS2
Eif3h	EIF3H
Tradd	TRADD
Rnmt	RNMT
Cradd	CRADD
Mpdz	MPDZ
Rgs9	RGS9
Tnfrsf11a	TNFRSF11A
Ube2m	UBE2M
Spag9	SPAG9
Bbox1	BBOX1
Npr2	NPR2
Cdkn1b	CDKN1B
Eya4	EYA4
Fen1	FEN1
Habp2	HABP2
Prkar2a	PRKAR2A
Klf4	KLF4
Rab28	RAB28
Fads2	FADS2
Gtpbp1	GTPBP1
Nfe2l3	NFE2L3
Bad	BAD
Ldlrad4	LDLRAD4
Ube2r2	UBE2R2
Dusp5	DUSP5
Foxd1	FOXD1
Llgl2	LLGL2
Meox1	MEOX1
Mmp2	MMP2
Nfatc4	NFATC4
Bag6	BAG6
Cdk2ap1	CDK2AP1
Axin2	AXIN2
Mta1	MTA1
Atp6v0d1	ATP6V0D1
Slc24a1	SLC24A1
Mta2	MTA2
Hand1	HAND1
Mpdu1	MPDU1
Ei24	EI24
Atp5j2	ATP5J2
Capzb	CAPZB
Cdk5	CDK5
Mtor	MTOR
Mmp9	MMP9
Xbp1	XBP1
Sspn	SSPN
Cbfa2t2	CBFA2T2
Msc	MSC
Akap12	AKAP12
Hs3st1	HS3ST1
Usp8	USP8
Atp6v0a1	ATP6V0A1
Runx1t1	RUNX1T1
Cdkn3	CDKN3
Ctla4	CTLA4
Dlx5	DLX5
E2f1	E2F1
Ets2	ETS2
Fos	FOS
Gak	GAK
Gpr20	GPR20
Grb10	GRB10
Hist1h1t	HIST1H1T
Zbtb48	ZBTB48
Phf2	PHF2
St5	ST5
Wnt1	WNT1
Hdac5	HDAC5
Hcn4	HCN4
Hoxa11	HOXA11
Il12rb1	IL12RB1
Inpp5a	INPP5A
Irs1	IRS1
Itk	ITK
Cd180	CD180
Lyl1	LYL1
Smad6	SMAD6
Musk	MUSK
Nfia	NFIA
Nfib	NFIB
Nfic	NFIC
Rest	REST
Terf2	TERF2
St8sia4	ST8SIA4
Actr2	ACTR2
Arpc2	ARPC2
Zfp263	ZNF263
Cebpz	CEBPZ
Plxnc1	PLXNC1
Nme6	NME6
Trim13	TRIM13
Hnrnpr	HNRNPR
Mrps31	MRPS31
Pop7	POP7
Spry1	SPRY1
Smndc1	SMNDC1
Smad5	SMAD5
Smad7	SMAD7
Mc4r	MC4R
Meox2	MEOX2
Aff1	AFF1
Nab1	NAB1
Hnrnpm	HNRNPM
Tbx3	TBX3
Tcirg1	TCIRG1
Mrc2	MRC2
Pkdrej	PKDREJ
Dlc1	DLC1
Yap1	YAP1
Tmem50a	TMEM50A
Cd28	CD28
Sfn	SFN
Nrap	NRAP
Pitpnb	PITPNB
Ppard	PPARD
Cnksr1	CNKSR1
Pcgf3	PCGF3
C1d	C1D
Mertk	MERTK
Ube2e3	UBE2E3
Atg7	ATG7
Sssca1	SSSCA1
Mrpl28	MRPL28
Rasl10a	RASL10A
Gas2l1	GAS2L1
Hic1	HIC1
Yeats4	YEATS4
Ell	ELL
Usp3	USP3
Igf2bp2	IGF2BP2
Mtx2	MTX2
Ctcf	CTCF
Nfat5	NFAT5
Nudc	NUDC
Frs2	FRS2
Tspan9	TSPAN9
C1ql1	C1QL1
Cops8	COPS8
Fastk	FASTK
Sntb2	SNTB2
Sf3a3	SF3A3
Tmed10	TMED10
Tmed10-ps	TMED10
Tlk2	TLK2
Atf7	ATF7
Zfp36l2	ZFP36L2
Sox10	SOX10
Taf5	TAF5
Zfp637	ZNF32
Zbtb25	ZBTB25
Adamts5	ADAMTS5
Rpp14	RPP14
Dmc1	DMC1
Thbs3	THBS3
Slc14a2	SLC14A2
Prss23	PRSS23
Treh	TREH
Abcb8	ABCB8
Dusp10	DUSP10
Rassf8	RASSF8
Polg2	POLG2
Gpr182	GPR182
Smarcad1	SMARCAD1
Pigv	PIGV
Tnpo1	TNPO1
Ganab	GANAB
Slc12a9	SLC12A9
Pgs1	PGS1
Bin3	BIN3
N6amt1	N6AMT1
Dcakd	DCAKD
Wars2	WARS2
Pitrm1	PITRM1
Myg1	C12orf10
Eprs	EPRS
Xrn1	XRN1
Psmc3ip	PSMC3IP
Atad1	ATAD1
Fam96b	FAM96B
Eef1akmt2	EEF1AKMT2
Isyna1	ISYNA1
Trmt61a	TRMT61A
Skiv2l2	SKIV2L2
Pign	PIGN
Prpf40a	PRPF40A
Chmp2a	CHMP2A
Dhx35	DHX35
Tmem97	TMEM97
Shprh	SHPRH
Eif2b2	EIF2B2
Pigu	PIGU
Hao1	HAO1
Ddx5	DDX5
Ing3	ING3
Pelo	PELO
Trmt11	TRMT11
Scyl1	SCYL1
Noc2l	NOC2L
Gpn2	GPN2
Tmem110	TMEM110-MUSTN1
Polr2f	POLR2F
Agrp	AGRP
Mon1a	MON1A
Six6	SIX6
Barx1	BARX1
Bmp4	BMP4
Ccr10	CCR10
Csf1	CSF1
Dnmt3a	DNMT3A
Ebf1	EBF1
Eef2k	EEF2K
Fzd4	FZD4
Arhgdig	ARHGDIG
Foxq1	FOXQ1
Hlx	HLX
Hoxa10	HOXA10
Hoxd11	HOXD11
Hoxd12	HOXD12
Klf3	KLF3
Ltbp3	LTBP3
Anapc1	ANAPC1
Zfp638	ZNF638
Pmp22	PMP22
Rbpj	RBPJ
Syt4	SYT4
Tac2	TAC3
Tcf7l1	TCF7L1
Tcf7l2	TCF7L2
Axl	AXL
Slc27a5	SLC27A5
Bcl2l1	BCL2L1
Bcl2l11	BCL2L11
Celsr1	CELSR1
Dkk1	DKK1
Gsg1	GSG1
Gtf2i	GTF2I
Hivep3	HIVEP3
Lhx9	LHX9
Lnx1	LNX1
Zbtb7a	ZBTB7A
Pik3r1	PIK3R1
Prrx1	PRRX1
Pparg	PPARG
Pitpnm2	PITPNM2
Rhd	RHCE
Rhd	RHD
Sox8	SOX8
Tbx15	TBX15
Tbx4	TBX4
Mlx	MLX
Tnfsf12	TNFSF12
Trex1	TREX1
Grem2	GREM2
Nr0b2	NR0B2
Osr1	OSR1
Fto	FTO
Arhgef28	ARHGEF28
Crb1	CRB1
Rere	RERE
Tpx2	TPX2
Chordc1	CHORDC1
Cldn14	CLDN14
Lpar3	LPAR3
Haao	HAAO
Nt5c2	NT5C2
Zfp212	ZNF212
Rhbdd3	RHBDD3
Mmd	MMD
Tspan12	TSPAN12
Bambi	BAMBI
Ostf1	OSTF1
Sema3e	SEMA3E
Spag8	SPAG8
Akap11	AKAP11
Flrt2	FLRT2
Mkln1	MKLN1
Pcolce2	PCOLCE2
Strn4	STRN4
Galnt1	GALNT1
Gcat	GCAT
Tnfrsf19	TNFRSF19
Clic4	CLIC4
Fbxw5	FBXW5
Mrps28	MRPS28
Rgcc	RGCC
Trps1	TRPS1
1110004F10Rik	C11orf58
Tram1	TRAM1
Pik3r5	PIK3R5
Cadm1	CADM1
Zfp324	ZNF324
Il17b	IL17B
Golim4	GOLIM4
Zkscan5	ZKSCAN5
Arfgap2	ARFGAP2
Fam53b	FAM53B
4931406P16Rik	KIAA0355
Rab11fip4	RAB11FIP4
9330159F19Rik	KIAA0408
Sertad2	SERTAD2
Ckap5	CKAP5
Tsc22d2	TSC22D2
Rgp1	RGP1
Zeb2	ZEB2
Plekhm1	PLEKHM1
C2cd2l	C2CD2L
Zbtb39	ZBTB39
Rhobtb1	RHOBTB1
Plppr4	PLPPR4
Klhl21	KLHL21
Zbtb40	ZBTB40
Fam3c	FAM3C
Scaf8	SCAF8
Zbtb1	ZBTB1
Sbno2	SBNO2
Zhx3	ZHX3
Zfp423	ZNF423
Sarm1	SARM1
Zzef1	ZZEF1
Fcho2	FCHO2
Cobl	COBL
Cyld	CYLD
Trim71	TRIM71
Larp1	LARP1
Sun2	SUN2
Kansl1	KANSL1
Dpcd	DPCD
Tiparp	TIPARP
Setbp1	SETBP1
Poldip2	POLDIP2
Trpc4ap	TRPC4AP
Aaas	AAAS
Senp3	SENP3
Fbxl8	FBXL8
Srrt	SRRT
Atl1	ATL1
Lactb2	LACTB2
Eif3l	EIF3L
Insig2	INSIG2
Lsm8	LSM8
Pdgfc	PDGFC
Impg2	IMPG2
Cdh9	CDH9
Sfmbt1	SFMBT1
Ankfy1	ANKFY1
Hacd3	HACD3
Cdk5rap1	CDK5RAP1
Nckipsd	NCKIPSD
Prkd2	PRKD2
2019-03-02	2019-03-02
Fkbp11	FKBP11
Nme8	NME8
Arl6ip4	ARL6IP4
Mzf1	MZF1
Banp	BANP
Pard6a	PARD6A
Epdr1	EPDR1
Fam20a	FAM20A
Nsmce4a	NSMCE4A
Kctd9	KCTD9
Cnnm2	CNNM2
Fermt1	FERMT1
Bcas3	BCAS3
Qrich1	QRICH1
Palmd	PALMD
Cntln	CNTLN
Pxk	PXK
Cdkal1	CDKAL1
Trmt10c	TRMT10C
Ints11	INTS11
Zfp446	ZNF446
Fam118a	FAM118A
Mrpl20	MRPL20
Zcwpw1	ZCWPW1
Armc4	ARMC4
Srbd1	SRBD1
Tmem38b	TMEM38B
Sbno1	SBNO1
Edem2	EDEM2
Asxl2	ASXL2
Exoc2	EXOC2
Ccdc91	CCDC91
Tsnaxip1	TSNAXIP1
Lgr4	LGR4
Cytl1	CYTL1
Ptf1a	PTF1A
Apom	APOM
Gfod2	GFOD2
Etaa1	ETAA1
Dhx29	DHX29
Ccdc93	CCDC93
Ina	INA
Gpcpd1	GPCPD1
Sertad4	SERTAD4
Abcb9	ABCB9
Gkap1	GKAP1
Noa1	NOA1
Rprm	RPRM
Ccnl1	CCNL1
Prrc2a	PRRC2A
Igdcc4	IGDCC4
Mepe	MEPE
Otud7b	OTUD7B
Rgma	RGMA
Tomm22	TOMM22
Pcnp	PCNP
Lpar5	LPAR5
Nav1	NAV1
Spryd7	SPRYD7
Thap11	THAP11
Isl2	ISL2
Osm	OSM
As3mt	AS3MT
Senp7	SENP7
2310035C23Rik	KIAA1468
Zbtb4	ZBTB4
Gba2	GBA2
Mettl14	METTL14
Art4	ART4
Cotl1	COTL1
Abhd16a	ABHD16A
Ccar2	CCAR2
Tmem8	TMEM8A
Rnf32	RNF32
Necab3	NECAB3
Pdlim2	PDLIM2
Ppcdc	PPCDC
Qk	QKI
Npvf	NPVF
Fgfrl1	FGFRL1
Abr	ABR
Cables1	CABLES1
Gpatch3	GPATCH3
Zfp335	ZNF335
Cbfb	CBFB
1810055G02Rik	C11orf24
Tmub1	TMUB1
Adcy5	ADCY5
Tns1	TNS1
Crtc3	CRTC3
Mphosph9	MPHOSPH9
Fam129b	FAM129B
Bcl11a	BCL11A
Tmem135	TMEM135
Zic5	ZIC5
Arl6ip6	ARL6IP6
Usmg5	USMG5
Zkscan14	ZNF394
Tbx18	TBX18
Zbtb10	ZBTB10
Arhgef11	ARHGEF11
AW209491	C7orf25
Mlph	MLPH
1110051M20Rik	C11orf49
Mxra8	MXRA8
Stard3nl	STARD3NL
Fkrp	FKRP
Creld2	CRELD2
Tmem43	TMEM43
Sost	SOST
Cptp	CPTP
Ripor1	RIPOR1
Coro7	CORO7
Coro7	CORO7-PAM16
Ogfrl1	OGFRL1
Efcab1	EFCAB1
Ppp1r3b	PPP1R3B
Parp8	PARP8
Ccdc51	CCDC51
Asb13	ASB13
Clmn	CLMN
Zfp408	ZNF408
Clmp	CLMP
Plppr3	PLPPR3
Wls	WLS
Plekhh3	PLEKHH3
Asrgl1	ASRGL1
Usp36	USP36
D230025D16Rik	C16orf70
Mterf2	MTERF2
Cxxc4	CXXC4
Coasy	COASY
Ly6g5c	LY6G5C
Aurkaip1	AURKAIP1
Acyp1	ACYP1
Tmed6	TMED6
Map1lc3a	MAP1LC3A
Hint3	HINT3
Tmem88	TMEM88
Fam174a	FAM174A
Fbxo32	FBXO32
Ccdc34	CCDC34
Erp27	ERP27
Fam213a	FAM213A
Nt5c1b	NT5C1B
Pcgf6	PCGF6
Rhpn2	RHPN2
Endod1	ENDOD1
Zfp655	ZNF655
Rspo3	RSPO3
Ndufaf7	NDUFAF7
Cby1	CBY1
Snx11	SNX11
Epsti1	EPSTI1
Catsper3	CATSPER3
Mettl15	METTL15
Rilpl2	RILPL2
Cpeb4	CPEB4
Ints14	INTS14
Apold1	APOLD1
Jdp2	JDP2
Olfr263	OR2W1
Ddn	DDN
Glis2	GLIS2
Bicc1	BICC1
L3mbtl2	L3MBTL2
Tas1r3	TAS1R3
C1qtnf7	C1QTNF7
Fam234a	FAM234A
Kremen1	KREMEN1
Enkd1	ENKD1
Fbxo30	FBXO30
Pram1	PRAM1
Abraxas2	ABRAXAS2
Lrrc8c	LRRC8C
Sgip1	SGIP1
2210016F16Rik	C9orf64
Cog8	COG8
Gpank1	GPANK1
Zbtb37	ZBTB37
1700088E04Rik	C22orf23
Hint2	HINT2
Cox4i2	COX4I2
Gpat3	GPAT3
Bud13	BUD13
Zbtb45	ZBTB45
Ubash3b	UBASH3B
Nek9	NEK9
Mylk2	MYLK2
Ccdc65	CCDC65
B3gnt9	B3GNT9
Dicer1	DICER1
Pusl1	PUSL1
Lyplal1	LYPLAL1
Slc26a7	SLC26A7
Ssh2	SSH2
Disp1	DISP1
Arhgap18	ARHGAP18
Ferd3l	FERD3L
N4bp2l1	N4BP2L1
Slc5a11	SLC5A11
Wdfy2	WDFY2
A830018L16Rik	C8orf34
Osr2	OSR2
Erc1	ERC1
Madd	MADD
Fat4	FAT4
Fam207a	FAM207A
Tmem26	TMEM26
Tmem57	TMEM57
Gldn	GLDN
Dnajc11	DNAJC11
Flcn	FLCN
Zcchc4	ZCCHC4
Cyb5d2	CYB5D2
St7l	ST7L
Fbxl14	FBXL14
Synpo2	SYNPO2
Plpp3	PLPP3
Ptpn7	PTPN7
Atrip	ATRIP
Sp7	SP7
Erg	ERG
Akap5	AKAP5
Kcnh5	KCNH5
Eps8l3	EPS8L3
Ccdc117	CCDC117
Phldb1	PHLDB1
Cyb5d1	CYB5D1
Sema6d	SEMA6D
Bod1	BOD1
Zfp689	ZNF689
Ankrd54	ANKRD54
Tpcn2	TPCN2
Adamts14	ADAMTS14
Tmprss12	TMPRSS12
Zfat	ZFAT
Pp2d1	PP2D1
Efhb	EFHB
Pcnx3	PCNX3
Cd300lg	CD300LG
Zbtb7c	ZBTB7C
Dennd1a	DENND1A
Tmem119	TMEM119
Tmem263	TMEM263
Arl14ep	ARL14EP
Tmem266	TMEM266
Kdf1	KDF1
Ptpdc1	PTPDC1
BC048403	C12orf66
Zfp366	ZNF366
Tmem174	TMEM174
Phf13	PHF13
Lrp4	LRP4
Cpeb2	CPEB2
Bicdl1	BICDL1
Gpbar1	GPBAR1
Slc38a9	SLC38A9
Ambra1	AMBRA1
Creb5	CREB5
L3mbtl3	L3MBTL3
Rspo2	RSPO2
Bnc2	BNC2
Amz1	AMZ1
Jazf1	JAZF1
Dleu7	DLEU7
B4galnt3	B4GALNT3
Nemp1	NEMP1
Galnt18	GALNT18
Fam84b	FAM84B
Nrn1l	NRN1L
Tnks	TNKS
Thap3	THAP3
Cdca2	CDCA2
Plekhm3	PLEKHM3
Sppl2c	SPPL2C
Plekhg4	PLEKHG4
Zfp800	ZNF800
Ppm1h	PPM1H
Itgb8	ITGB8
Klhl38	KLHL38
Exoc3l	EXOC3L1
Kctd19	KCTD19
Catsper4	CATSPER4
2610301B20Rik	C8orf37
Banf2	BANF2
Zfp438	ZNF438
Fam168a	FAM168A
Iffo1	IFFO1
Mustn1	MUSTN1
Foxk2	FOXK2
Fam89b	FAM89B
Rflna	RFLNA
Rflna	ZNF664-RFLNA
Macc1	MACC1
Spink8	SPINK8
Frmd7	FRMD7
Cmip	CMIP
Lonrf2	LONRF2
Ube2cbp	UBE3D
Camsap2	CAMSAP2
Pkdcc	PKDCC
Zfp469	ZNF469
Kdm6b	KDM6B
Tanc1	TANC1
4930505A04Rik	C2orf73
Ttc32	TTC32
Ydjc	YDJC
1700006E09Rik	C17orf105
Ptx4	PTX4
Lrfn2	LRFN2
4933405L10Rik	C16orf86
1700017B05Rik	C15orf39
Spata13	SPATA13
BC034090	KIAA1614
Trnp1	TRNP1
Zbtb38	ZBTB38
9930012K11Rik	C8orf58
D630045J12Rik	KIAA1549
Xkr9	XKR9
Hsd11b2	HSD11B2
Serpinc1	SERPINC1
Spp1	SPP1
Kcnj2	KCNJ2
Ptger4	PTGER4
Scnn1g	SCNN1G
Slc12a2	SLC12A2
Sstr5	SSTR5
Bmpr1b	BMPR1B
Car12	CA12
Ccr1	CCR1
Dgkq	DGKQ
Eef1g	EEF1G
Foxc1	FOXC1
Acvr2a	ACVR2A
Ctps	CTPS1
Itgb5	ITGB5
Kcna4	KCNA4
Pbx1	PBX1
Psmb10	PSMB10
Stat5a	STAT5A
Tcea3	TCEA3
Nfe2l1	NFE2L1
Wnt10b	WNT10B
Dysf	DYSF
Fzd7	FZD7
Galr3	GALR3
Kat2b	KAT2B
Dlg1	DLG1
Dusp3	DUSP3
Foxs1	FOXS1
Slc1a3	SLC1A3
Trip11	TRIP11
Anxa13	ANXA13
Arhgap1	ARHGAP1
Bmpr1a	BMPR1A
Crhr1	CRHR1
Dvl1	DVL1
Epha4	EPHA4
Ephb4	EPHB4
Asic3	ASIC3
Ntn1	NTN1
Fxr2	FXR2
Cdh6	CDH6
Hnrnpf	HNRNPF
Mmp14	MMP14
Ppara	PPARA
Slc12a4	SLC12A4
Tle3	TLE3
Fez1	FEZ1
Mecom	MECOM
Myo1a	MYO1A
Nr1h3	NR1H3
Trim28	TRIM28
Rbm5	RBM5
Calcrl	CALCRL
Smad9	SMAD9
Afdn	AFDN
Arid1a	ARID1A
Pcsk5	PCSK5
Tln1	TLN1
Cplx1	CPLX1
Slc22a7	SLC22A7
Actl7b	ACTL7B
Rab35	RAB35
Zfhx3	ZFHX3
Sox5	SOX5
Klf12	KLF12
Ap1b1	AP1B1
Gna12	GNA12
Angpt2	ANGPT2
Bmp5	BMP5
Ackr3	ACKR3
Dcn	DCN
Tnfaip1	TNFAIP1
Wnt2b	WNT2B
Wnt4	WNT4
Wnt7b	WNT7B
Cyfip1	CYFIP1
Sox6	SOX6
Ikzf2	IKZF2
Fads1	FADS1
Slc25a13	SLC25A13
Zfp318	ZNF318
Trim2	TRIM2
Dnm3	DNM3
Pkd2l1	PKD2L1
Dcxr	DCXR
Smg6	SMG6
Fam46a	FAM46A
Lrrc36	LRRC36
Kcnj16	KCNJ16
Adcy4	ADCY4
Cyp26b1	CYP26B1
Mbnl1	MBNL1
Dpep3	DPEP3
Acd	ACD
Pcdh15	PCDH15
Zc2hc1c	ZC2HC1C
Elmo3	ELMO3
Zfhx4	ZFHX4
Acsf2	ACSF2
Cyb5b	CYB5B
Retreg3	RETREG3
Actrt2	ACTRT2
Sema3d	SEMA3D
Acap3	ACAP3
Tspan14	TSPAN14
Agap3	AGAP3
Naa38	NAA38
Capza1	CAPZA1
Harbi1	HARBI1
Micall1	MICALL1
Fam46b	FAM46B
Cd109	CD109
Med13l	MED13L
Tmtc2	TMTC2
Ehd4	EHD4
Dopey1	DOPEY1
Taok1	TAOK1
Eml3	EML3
Klhl17	KLHL17
Ankrd13b	ANKRD13B
Sdk1	SDK1
Tmem196	TMEM196
Klhl31	KLHL31
Wdr88	WDR88
Hmgcll1	HMGCLL1
Crip3	CRIP3
Soga3	SOGA3
Gpr137c	GPR137C
Apc	APC
Cyp19a1	CYP19A1
Ncf1	NCF1
Rfx2	RFX2
Mpp3	MPP3
Mgmt	MGMT
Myc	MYC
Pappa	PAPPA
Exosc10	EXOSC10
Spg7	SPG7
Nol3	NOL3
Slc9a5	SLC9A5
Ctdp1	CTDP1
Cyth1	CYTH1
Sel1l	SEL1L
Gng7	GNG7
Mafb	MAFB
Rbm6	RBM6
Sema3a	SEMA3A
Creb3	CREB3
Colec10	COLEC10
Fosb	FOSB
Os9	OS9
Ripk3	RIPK3
Slc5a3	SLC5A3
Ate1	ATE1
Slmap	SLMAP
Sebox	SEBOX
Rela	RELA
Scmh1	SCMH1
Espl1	ESPL1
Myrf	MYRF
Pde7b	PDE7B
Fbxw4	FBXW4
Atg13	ATG13
Pja2	PJA2
Sv2a	SV2A
Satb2	SATB2
Rrp15	RRP15
Mxd3	MXD3
Nfatc1	NFATC1
Arid1b	ARID1B
Kmt5b	KMT5B
Dalrd3	DALRD3
Mefv	MEFV
Ndufaf3	NDUFAF3
Tulp4	TULP4
Hhip	HHIP
Sav1	SAV1
Pknox2	PKNOX2
Slc26a1	SLC26A1
Deptor	DEPTOR
Mcph1	MCPH1
Ogfod2	OGFOD2
Wwc2	WWC2
Tppp3	TPPP3
Snx29	SNX29
Arhgap24	ARHGAP24
Dot1l	DOT1L
Ptcd1	ATP5J2-PTCD1
Irf2bp2	IRF2BP2
Adgrd1	ADGRD1
Ibtk	IBTK
Ccdc6	CCDC6
Fam210a	FAM210A
Ankfn1	ANKFN1
2810006K23Rik	C12orf65
Ddhd1	DDHD1
Kcnrg	KCNRG
Ints5	INTS5
Otud4	OTUD4
Ankrd7	ANKRD7
Samd12	SAMD12
Thrb	THRB
Chad	CHAD
Alg12	ALG12
Arhgap26	ARHGAP26
Cttnbp2nl	CTTNBP2NL
Tmbim1	TMBIM1
Ppp6r2	PPP6R2
Vasn	VASN
Tgfbi	TGFBI
Hsd17b1	HSD17B1
Alpl	ALPL
Cyp26a1	CYP26A1
Chd2	CHD2
Crip1	CRIP1
Epb41l2	EPB41L2
Btg1	BTG1
Ccnd2	CCND2
Ckb	CKB
Ctrl	CTRL
Itpr2	ITPR2
Mtx1	MTX1
Ppp1cb	PPP1CB
Timp4	TIMP4
Trip6	TRIP6
Vapa	VAPA
Csrp1	CSRP1
Dgkb	DGKB
Hnf4g	HNF4G
Slc28a1	SLC28A1
Col6a3	COL6A3
Fhl3	FHL3
Hsf2	HSF2
Pex14	PEX14
Stx8	STX8
Litaf	LITAF
Slc29a1	SLC29A1
Epm2a	EPM2A
Bet1	BET1
Stk10	STK10
Tbx2	TBX2
Plcl1	PLCL1
Sem1	SEM1
Fbln5	FBLN5
Map4k5	MAP4K5
Cpsf4	CPSF4
Ppif	PPIF
Btrc	BTRC
Vti1a	VTI1A
Nuf2	NUF2
Srm	SRM
Twist2	TWIST2
Stt3a	STT3A
Nin	NIN
Rab24	RAB24
Zfp46	ZNF436
Eya2	EYA2
Ncam1	NCAM1
Rab18	RAB18
Utp4	UTP4
Tiam2	TIAM2
Kcnd2	KCND2
Atxn10	ATXN10
Prelid1	PRELID1
Poll	POLL
Cnot4	CNOT4
Anapc4	ANAPC4
Myof	MYOF
Gdf6	GDF6
Tmem208	TMEM208
Tmem258	TMEM258
Edc4	EDC4
Snx5	SNX5
Brd1	BRD1
Sec24d	SEC24D
Pds5b	PDS5B
Arl6ip1	ARL6IP1
Snx13	SNX13
Ttc28	TTC28
Dock9	DOCK9
Rsl1d1	RSL1D1
Intu	INTU
Zfp593	ZNF593
Tma7	TMA7
Pacsin3	PACSIN3
Setd4	SETD4
Ttc38	TTC38
Sobp	SOBP
Gpatch1	GPATCH1
Hhat	HHAT
Arhgap15	ARHGAP15
Unc93b1	UNC93B1
Sdhaf3	SDHAF3
Cmc2	CMC2
Slc37a2	SLC37A2
Kmt5a	KMT5A
Tnrc6a	TNRC6A
Zfp462	ZNF462
Trib2	TRIB2
Negr1	NEGR1
Irx6	IRX6
Chchd7	CHCHD7
Rmi1	RMI1
Cenpt	CENPT
Arrdc4	ARRDC4
Plxdc2	PLXDC2
Usp19	USP19
P4htm	P4HTM
Acyp2	ACYP2
Cdyl2	CDYL2
Mrps6	MRPS6
Ssbp4	SSBP4
Ube2l3	UBE2L3
Sat2	SAT2
Lrrc1	LRRC1
Usp31	USP31
Txlnb	TXLNB
Slfnl1	SLFNL1
Gorab	GORAB
Tmem199	TMEM199
Fhod3	FHOD3
Twistnb	TWISTNB
Ino80c	INO80C
Arhgap25	ARHGAP25
Ispd	ISPD
Agmo	AGMO
Zfp827	ZNF827
Baz1a	BAZ1A
Cdpf1	CDPF1
Gfral	GFRAL
Arid5b	ARID5B
Fubp3	FUBP3
Znrf3	ZNRF3
4931428F04Rik	KIAA0895L
Lin28b	LIN28B
Esr1	ESR1
Ly86	LY86
Pfkfb4	PFKFB4
Rps6ka5	RPS6KA5
Foxl1	FOXL1
Prkce	PRKCE
Arih2	ARIH2
Trim38	TRIM38
Pskh1	PSKH1
Impdh2-ps	IMPDH2
Impdh2	IMPDH2
Syn2	SYN2
Nek6	NEK6
Rbms3	RBMS3
Ero1l	ERO1A
Rab11fip3	RAB11FIP3
Sulf1	SULF1
Tet2	TET2
Vps13b	VPS13B
Ift20	IFT20
Ranbp10	RANBP10
Ly6g5b	LY6G5B
Fam111a	FAM111A
Dpep2	DPEP2
Ccer1	CCER1
1700010I14Rik	C6orf118
Slx4ip	SLX4IP
4930447C04Rik	C14orf39
Clybl	CLYBL
Plet1	PLET1
Lrmda	LRMDA
Dydc2	DYDC2
Ucn2	UCN2
Rad51b	RAD51B
En1	EN1
1700016H13Rik	C4orf36
Spidr	SPIDR
1110034G24Rik	C20orf196
Dand5	DAND5
Zcchc6	ZCCHC6
Ppp1r36	PPP1R36
Tango6	TANGO6
Fam221b	FAM221B
Syne1	SYNE1
Dock8	DOCK8
Tmem89	TMEM89
Tmem211	TMEM211
Atxn7l1	ATXN7L1
Lekr1	LEKR1
Minos1	MINOS1
Cacna1c	CACNA1C
Csnk2b	CSNK2B
Atp2b1	ATP2B1
Fli1	FLI1
Kdr	KDR
Lmx1b	LMX1B
Mark3	MARK3
Map2k6	MAP2K6
Stat5b	STAT5B
Ube2v2	UBE2V2
Pdhx	PDHX
Slc4a4	SLC4A4
Papss2	PAPSS2
Gpc6	GPC6
Dennd4a	DENND4A
Smad3	SMAD3
Mmp16	MMP16
Mthfd1	MTHFD1
Hdac4	HDAC4
Pdia2	PDIA2
Abca8b	ABCA8
Col11a1	COL11A1
Rfng	RFNG
Hipk1	HIPK1
Six2	SIX2
Clcn7	CLCN7
B3gat3	B3GAT3
Slc17a5	SLC17A5
Nav3	NAV3
Tln2	TLN2
Smg1	SMG1
Nip7	NIP7
Fblim1	FBLIM1
2019-09-11	2019-09-11
Tbc1d1	TBC1D1
Rhoj	RHOJ
Ank3	ANK3
Ip6k2	IP6K2
Smoc1	SMOC1
Tnfsf13	TNFSF13
Cped1	CPED1
Dock5	DOCK5
Dpp8	DPP8
Itga1	ITGA1
Gigyf1	GIGYF1
Mark4	MARK4
Wdr5	WDR5
Wnt16	WNT16
Chd3	CHD3
Efcab5	EFCAB5
Zfp704	ZNF704
Cdk15	CDK15
Adamtsl1	ADAMTSL1
Zscan25	ZSCAN25
Myh7b	MYH7B
Hecw2	HECW2
Efr3b	EFR3B
Mylk4	MYLK4
Fat1	FAT1
Grrp1	FAM110D
Ahnak	AHNAK
Lcat	LCAT
Aqp1	AQP1
Rarb	RARB
Rab5a	RAB5A
Chd4	CHD4
Arf3	ARF3
Cdk1	CDK1
Gspt1	GSPT1
Pls1	PLS1
Syn3	SYN3
Runx2	RUNX2
Crebbp	CREBBP
Dmp1	DMP1
Dync1i1	DYNC1I1
Gnb2	GNB2
Hist1h1c	HIST1H1C
Has3	HAS3
Reep5	REEP5
Kdelr3	KDELR3
Hspa2	HSPA2
Seh1l	SEH1L
Gas7	GAS7
Inpp5b	INPP5B
Nxn	NXN
Slc8a1	SLC8A1
Vps4a	VPS4A
Ankrd11	ANKRD11
Dynlrb1	DYNLRB1
Sult1b1	SULT1B1
Daam2	DAAM2
Erc2	ERC2
Tubg2	TUBG2
Kif27	KIF27
Far2	FAR2
Mctp2	MCTP2
Abo	ABO
Nek7	NEK7
Pdf	PDF
Tut1	TUT1
Cybrd1	CYBRD1
Ccdc170	CCDC170
Ccnl2	CCNL2
Gsdmc	GSDMC
Gsdmc3	GSDMC
Gsdmc2	GSDMC
Gsdmc4	GSDMC
Tmem87b	TMEM87B
Fmnl2	FMNL2
Msrb3	MSRB3
Kcne2	KCNE2
Ces4a	CES4A
Mkx	MKX
Tmem8b	TMEM8B
Cep192	CEP192
Ubap2	UBAP2
Arsb	ARSB
Col1a1	COL1A1
Hoxa13	HOXA13
Aldh3b1	ALDH3B1
Uaca	UACA
2019-09-05	2019-09-05
Iqgap1	IQGAP1
Sox15	SOX15
Adam12	ADAM12
Eya1	EYA1
Mapt	MAPT
Pdcd11	PDCD11
Pnkd	PNKD
Hs6st1	HS6ST1
Acoxl	ACOXL
Ngef	NGEF
D17H6S53E	C6orf47
Thada	THADA
Cyp2s1	CYP2S1
Gmds	GMDS
Uroc1	UROC1
Btbd16	BTBD16
Scfd2	SCFD2
Apcdd1	APCDD1
Sh3rf3	SH3RF3
Rgs11	RGS11
Astn2	ASTN2
C2cd4b	C2CD4B
Spin2d	SPIN2A
Spin2e	SPIN2A
Gm21637	SPIN2A
Gm2892	SPIN2A
Gm5923	SPIN2B
Gm21466	SPIN2B
Gm2854	SPIN2B
Gm3757	SPIN2B
Gm5926	SPIN2B
Insc	INSC
Arrdc2	ARRDC2
Ufsp1	UFSP1
Ubqln2	UBQLN2
Hnrnpk	HNRNPK
Lyzl1	LYZL1
Gatsl3	CASTOR1
1700018B08Rik	C16orf95
Plb1	PLB1
Fat3	FAT3
Lcorl	LCORL
Zxdc	ZXDC
Mtmr11	MTMR11
Foxk1	FOXK1
Adamts6	ADAMTS6
Tmem28	FAM155B
Lrrc71	LRRC71
Ces3a	CES3
Ces3b	CES3
Chtf8	CHTF8
Cys1	CYS1
Serp2	SERP2
Cenpw	CENPW
Zbed5	ZBED5
Tex22	TEX22
Trabd2b	TRABD2B
D830031N03Rik	KIAA0754
Agap2	AGAP2
Mettl7a1	METTL7A
Kmt2d	KMT2D
Alkal2	ALKAL2
Dlx6	DLX6
Msmp	MSMP
Hfe	HFE
Itch	ITCH
Chka	CHKA
Hs3st3b1	HS3ST3B1
Cbx1	CBX1
Slc35g3	SLC35G6
Wdr86	WDR86
2019-09-09	2019-09-09
Mlh3	MLH3
Atr	ATR
Prkag1	PRKAG1
Rap2c	RAP2C
Slc26a6	SLC26A6
Hsf4	HSF4
Luc7l	LUC7L
Kat5	KAT5
Slc30a10	SLC30A10
Ddx17	DDX17
Sult1e1	SULT1E1
Eif4a1	EIF4A1
Coro6	CORO6
Eml6	EML6
Try4	Try5
Try5	PRSS3
Mbl2	MBL2
Nutf2-ps2	NUTF2
Nutf2	NUTF2
Rps12	RPS12
Zdhhc18	ZDHHC18
Trim27	TRIM27
Csnk1a1	CSNK1A1
Wipf3	WIPF3
Hpgds	HPGDS
N4bp2l2	N4BP2L2
Ppp6r3	PPP6R3
Wdr6	WDR6
Supt3	SUPT3H
Csnk1g3	CSNK1G3
Btbd18	BTBD18
Fam227a	FAM227A
Tnfsfm13	TNFSF12-TNFSF13
Gm973	KIAA2012
Piezo1	PIEZO1
Zan	ZAN
Spen	SPEN
Gm10499	HLA-A
H2-Bl	HLA-A
H2-K1	HLA-A
H2-Q10	HLA-A
H2-Q4	HLA-A
H2-Q7	HLA-A
Gm8909	HLA-A
H2-D1	HLA-A
H2-Q1	HLA-A
H2-Q2	HLA-A
H2-Q6	HLA-A
Rims1	RIMS1
Carmil2	CARMIL2
Actl10	ACTL10
Cyp4f18	CYP4F2
Ces2h	CES2
Slc4a2	SLC4A2
Rps15a	RPS15A
Bahcc1	BAHCC1
Pja1	PJA1
Myh9	MYH9
Chadl	CHADL
Ttc34	TTC34
Plxnb1	PLXNB1
Hoxc9	HOXC9
Hoxc8	HOXC8
Ms4a6d	MS4A6A
Tbxas1	TBXAS1
Rnf212	RNF212
Calml3	CALML3
Lrrc29	LRRC29
Cyp3a13	CYP3A7
Cyp3a11	Cyp3a16
Cyp3a41a	Cyp3a41b
Cyp3a44	CYP3A5
Angptl7	ANGPTL7
Msmo1	MSMO1
Shisa5	SHISA5
Klf2	KLF2
Uqcrh	UQCRHL
Sf3b4	SF3B4
Hist2h4	HIST1H4C
Hist1h3d	HIST1H3A
Hist1h4d	HIST1H4A
Hist4h4	HIST1H4B
Hist2h3c1	HIST1H3C
Eif5b	EIF5B
Ldb3	LDB3
Emid1	EMID1
Fbxl2	FBXL2
Nop2	NOP2
Hist1h2ag	HIST1H2AB
Hist2h3b	HIST1H3B
Gm6265	COX6C
Fmn2	FMN2
Hist1h2bb	HIST1H2BB
morris_mouse	mouse homologs of genes overlapping Morris GWAS loci
morris_human	human homologs of genes overlapping Morris GWAS loci
