## Supplemental File 10 for "Identification of a core module for bone mineral density through the integration of a co-expression network and GWAS data"

### Sheet: Sheet1
module_color	p_value	odds_ratio	p.adj	n_mod	n_ovelap
tan	4.7335e-13	2.87163	1.75139e-11	542	71
pink	0.0484275	1.32227	0.0995454	678	45
grey	2.35778e-08	1.34837	2.90793e-07	10032	615
white	0.0503071	1.60012	0.100614	214	17
lightyellow	2.3026e-10	2.9417	3.40785e-09	386	52
green	0.000332383	1.63785	0.00175688	785	63
purple	1.3722e-12	2.67067	3.38476e-11	627	77
turquoise	2.04501e-05	1.56872	0.000151331	1440	110
blue	0.000402576	1.4893	0.00198604	1256	92
coral1	0.00860078	3.32469	0.0244792	46	7
yellow	2.49248e-16	2.62151	1.84443e-14	904	108
black	0.000825065	1.62126	0.00339193	703	56
darkgreen	0.934546	0.654797	1	291	10
magenta	0.0404805	1.35119	0.0936111	635	43
royalblue	0.614357	0.951742	0.745285	367	18
saddlebrown	0.204484	1.32165	0.302636	195	13
darkred	0.0969853	1.39025	0.168754	301	21
red	0.00497954	1.49037	0.0167493	731	54
sienna3	2.56441e-07	3.94113	2.37208e-06	132	23
grey60	5.53561e-07	2.36308	4.5515e-06	421	47
lightcyan	0.027737	1.46439	0.0662109	452	33
cyan	6.42137e-12	2.86639	1.18795e-10	488	64
plum2	0.110005	1.91374	0.185008	64	6
salmon	5.98235e-05	1.90663	0.000368911	531	49
paleturquoise	0.156531	1.42369	0.246453	168	12
skyblue	0.193569	1.32187	0.292328	210	14
maroon	0.066657	2.22039	0.129806	56	6
darkturquoise	0.3995	1.09518	0.547463	286	16
violet	0.00122657	2.34029	0.00477717	170	19
darkolivegreen	0.0255165	1.83032	0.0629407	167	15
lightsteelblue1	0.082954	1.77245	0.153465	103	9
coral2	0.26733	1.73245	0.380431	35	3
darkgrey	0.29905	1.17891	0.417541	267	16
brown4	0.0853464	1.93344	0.15404	74	7
steelblue	0.144795	1.42397	0.232931	182	13
midnightblue	0.419089	1.05847	0.553796	480	26
darkorange	0.00738393	1.85038	0.0226819	243	22
brown	4.56474e-05	1.63062	0.000307083	1069	85
mediumpurple3	0.0460644	1.92953	0.0973933	106	10
yellowgreen	0.585636	0.971699	0.722285	120	6
skyblue3	0.00392548	2.51333	0.0145243	109	13
bisque4	0.453464	1.17279	0.579918	67	4
darkslateblue	0.260713	1.49065	0.378289	67	5
orange	0.000762618	2.10633	0.00331963	256	26
skyblue2	0.477847	1.27376	0.599334	31	2
floralwhite	0.0049161	2.85283	0.0167493	75	10
plum1	0.0076628	2.39346	0.0226819	105	12
darkseagreen4	1	0	1	50	0
lightgreen	0.00530262	1.67506	0.0170606	400	33
antiquewhite4	0.000585253	4.94425	0.0027068	38	8
ivory	0.122361	1.75008	0.201216	81	7
darkorange2	0.730974	0.790916	0.858604	73	3
thistle1	0.00024752	4.08454	0.00140896	61	11
palevioletred3	0.798092	0.670995	0.922794	57	2
navajowhite2	0.0199998	2.75805	0.051034	54	7
lightcyan1	0.45453	1.14024	0.579918	86	5
darkmagenta	0.682679	0.878694	0.81481	154	7
lightpink4	0.0420843	2.5238	0.094371	50	6
mediumorchid	0.0198247	3.55907	0.051034	31	5
yellow4	0.407295	1.47774	0.547997	27	2
greenyellow	1.89706e-07	2.20879	2.00546e-06	564	59
orangered4	0.191333	1.47966	0.292328	108	8
thistle2	0.0980599	1.9822	0.168754	62	6
lavenderblush3	0.0149179	2.94639	0.0408862	51	7
honeydew1	0.0457065	2.46765	0.0973933	51	6
salmon4	0.0763716	2.13484	0.14491	58	6
module_color	co-expression module color
p_value	Morris GWAS gene enrichment p-value
odds_ratio	Morris GWAS gene enrichment odds ratio
p.adj	Adjusted Morris GWAS gene enrichment p-value
n_mod	Number of genes in the module
n_ovelap	Number of Morris GWAS genes in module
