## Supplemental File 11 for "Identification of a core module for bone mineral density through the integration of a co-expression network and GWAS data"

### Sheet: Morris_LDSR
Category	module	Prop._SNPs	Prop._h2	Prop._h2_std_error	Enrichment	Enrichment_std_error	Enrichment_p	Enrichment_padj
L2_54	skyblue3	0.00846472	0.076148	0.0645299	8.99593	7.62339	0.295746	18.9277
L2_41	palevioletred3	0.00301455	0.010329	0.0123218	3.42639	4.08746	0.553089	35.3977
L2_44	plum2	0.00413053	0.0275334	0.0158666	6.66583	3.8413	0.140991	9.02341
L2_53	skyblue2	0.00172544	0.00503366	0.00503273	2.91732	2.91678	0.510032	32.6421
L2_0	antiquewhite4	0.00449955	0.0269565	0.0129801	5.99094	2.88475	0.0874473	5.59663
L2_19	floralwhite	0.00665998	0.0291494	0.0168625	4.3768	2.53191	0.186969	11.966
L2_57	thistle1	0.00517649	0.0370979	0.0127569	7.1666	2.46439	0.0134516	0.860901
L2_40	paleturquoise	0.0109835	0.0600186	0.0251932	5.46442	2.29372	0.0571664	3.65865
L2_27	lightcyan1	0.00666976	0.0327684	0.015275	4.91298	2.29018	0.0867831	5.55412
L2_33	maroon	0.00285695	0.0124915	0.00617519	4.37232	2.16146	0.12804	8.19458
L2_24	ivory	0.00519691	0.0150098	0.00863361	2.88823	1.6613	0.255076	16.3249
L2_25	lavenderblush3	0.00567408	0.0244437	0.00882382	4.30796	1.55511	0.0368188	2.3564
L2_34	mediumorchid	0.00240593	0.00771451	0.00373044	3.20645	1.55052	0.159574	10.2127
L2_23	honeydew1	0.00661712	0.0182427	0.0100818	2.7569	1.5236	0.253357	16.2148
L2_37	navajowhite2	0.0036839	0.0133897	0.00523311	3.63465	1.42054	0.0688083	4.40373
L2_58	thistle2	0.00369386	0.00514032	0.00523723	1.39159	1.41782	0.782843	50.1019
L2_60	violet	0.0136108	0.0601555	0.0185838	4.41967	1.36537	0.0140907	0.901803
L2_10	darkgrey	0.0174152	0.0683883	0.0206014	3.92693	1.18296	0.0195272	1.24974
L2_17	darkslateblue	0.0037411	0.00942759	0.00393461	2.52001	1.05173	0.156536	10.0183
L2_51	sienna3	0.0114756	0.0434968	0.011927	3.79039	1.03934	0.00619022	0.396174
L2_35	mediumpurple3	0.0080434	0.0291567	0.00810783	3.62492	1.00801	0.0128235	0.820705
L2_45	purple	0.0468402	0.249853	0.0431321	5.33416	0.921	7.39e-06	0.000473129
L2_63	yellow4	0.0016183	0.00228904	0.00146013	1.41448	0.902263	0.643866	41.2074
L2_9	darkgreen	0.017666	0.041683	0.0153186	2.35951	0.867127	0.126339	8.08568
L2_47	royalblue	0.0222777	0.0687822	0.0188509	3.08749	0.846178	0.024775	1.5856
L2_20	green	0.0461521	0.153132	0.0380166	3.31799	0.823724	0.00748429	0.478994
L2_13	darkorange	0.0191756	0.0686086	0.0154453	3.57791	0.805465	0.00211822	0.135566
L2_5	brown4	0.0058116	0.0121935	0.00456021	2.09813	0.784674	0.164693	10.5404
L2_61	white	0.0156354	0.0530334	0.0121117	3.39187	0.774631	0.00439241	0.281114
L2_16	darkseagreen4	0.00380691	0.00559316	0.00294074	1.46922	0.772474	0.551403	35.2898
L2_11	darkmagenta	0.0109673	0.0148128	0.00815114	1.35063	0.743219	0.638968	40.894
L2_1	bisque4	0.00596379	0.00688093	0.00431738	1.15378	0.723932	0.832787	53.2983
L2_43	plum1	0.0103768	0.0211596	0.0074402	2.03913	0.717004	0.158857	10.1668
L2_62	yellow	0.0596398	0.250598	0.0427782	4.20186	0.717	3.65e-05	0.00233389
L2_30	lightsteelblue1	0.00740864	0.0211669	0.00519946	2.85706	0.70181	0.0114989	0.735928
L2_7	coral2	0.00277073	0.00277501	0.00189667	1.00154	0.684539	0.998221	63.8862
L2_6	coral1	0.00341849	0.00547346	0.00227646	1.60114	0.665926	0.375408	24.0261
L2_26	lightcyan	0.0277643	0.0891297	0.0183736	3.21022	0.661771	0.00173923	0.111311
L2_29	lightpink4	0.0031249	0.0148948	0.00206784	4.76649	0.661731	7.51e-08	4.80786e-06
L2_8	cyan	0.0396939	0.144507	0.0250275	3.64052	0.631	0.000126329	0.00808508
L2_2	black	0.0516571	0.147763	0.0324689	2.86047	0.628547	0.00322183	0.206197
L2_64	yellowgreen	0.00904094	0.0174137	0.00563134	1.92609	0.622871	0.146544	9.37884
L2_28	lightgreen	0.0253537	0.0772802	0.0156727	3.04809	0.618164	0.00118031	0.0755401
L2_48	saddlebrown	0.0149379	0.0299306	0.00897938	2.00367	0.601113	0.10529	6.73853
L2_21	greenyellow	0.0421269	0.136667	0.0248759	3.24419	0.5905	0.000530424	0.0339471
L2_22	grey60	0.0337347	0.122334	0.0189876	3.62635	0.562852	1.69e-05	0.00108203
L2_36	midnightblue	0.0229268	0.0561381	0.0122143	2.44858	0.532752	0.0104331	0.667721
L2_14	darkorange2	0.00822158	0.00934841	0.00436245	1.13706	0.530609	0.796755	50.9923
L2_49	salmon	0.0414249	0.115373	0.0215882	2.7851	0.521141	0.00194932	0.124757
L2_56	tan	0.0407335	0.151141	0.0212224	3.71048	0.521	1.15e-06	7.32903e-05
L2_38	orange	0.0196512	0.0463215	0.0101819	2.35718	0.518129	0.0107822	0.690061
L2_32	magenta	0.0430942	0.113153	0.022162	2.62572	0.514268	0.00254149	0.162656
L2_31	lightyellow	0.0319424	0.104628	0.0163878	3.27553	0.513	3.69e-05	0.00235912
L2_18	darkturquoise	0.0212042	0.0528178	0.0105773	2.49091	0.498829	0.00346598	0.221822
L2_39	orangered4	0.00677707	0.0120145	0.0033579	1.77281	0.49548	0.124742	7.98351
L2_4	brown	0.0621685	0.193395	0.029699	3.11082	0.478	8.55e-05	0.00547193
L2_12	darkolivegreen	0.0129273	0.0238429	0.00605727	1.84438	0.468563	0.07322	4.68608
L2_46	red	0.055723	0.141108	0.0243148	2.53232	0.43635	0.00148707	0.0951725
L2_52	skyblue	0.0157087	0.0199345	0.00656289	1.26901	0.417788	0.529157	33.8661
L2_15	darkred	0.0238432	0.0396315	0.00970704	1.66217	0.40712	0.13244	8.47614
L2_55	steelblue	0.0151979	0.0182066	0.00599077	1.19797	0.394184	0.619352	39.6385
L2_42	pink	0.0448861	0.113084	0.0153183	2.51935	0.341	9.99e-05	0.00639103
L2_59	turquoise	0.108527	0.293431	0.0368438	2.70376	0.339	1.49e-05	0.000956699
L2_50	salmon4	0.00446141	0.00854169	0.00150468	1.91457	0.337265	0.0129185	0.826784
L2_3	blue	0.0831369	0.207035	0.0266708	2.49029	0.320805	7.27e-05	0.0046554
Category	LD score category code
module	Module associated with the category code
Prop._SNPs	Proportion of SNPs within module geneset
Prop._h2	Proportion of heritability in SNPs associated with module geneset
Prop._h2_std_error	Standard error of proportion of heritability in SNPs associated with module geneset
Enrichment	Enrichment of heritability in SNPs associated with module geneset
Enrichment_std_error	Standard error of enrichment of heritability in SNPs associated with module geneset
Enrichment_p	P-value of enrichment of heritability in SNPs associated with module geneset
