## Supplemental File 13 for "Identification of a core module for bone mineral density through the integration of a co-expression network and GWAS data"

### Sheet: Sheet2
mark	tissue_code	tissue_name	Random_SNP_overlap	LDC_BMD_SNP_overlap	ratio_LDC_BMD/random
h3k27ac	E049	Mesenchymal Stem Cell Derived Chondrocyte Cultured Cells	0.0738475	0.280488	3.7982
h3k27ac	E126	NHDF-Ad Adult Dermal Fibroblast Primary Cells	0.0379803	0.121951	3.21091
h3k27ac	E108	Skeletal Muscle Female	0.077314	0.231707	2.99696
h3k27ac	E063	Adipose Nuclei	0.0861945	0.243902	2.82967
h3k27ac	E012	hESC Derived CD56+ Ectoderm Cultured Cells	0.0955998	0.268293	2.80641
h3k27ac	E074	Brain Substantia Nigra	0.0988178	0.268293	2.71502
h3k27ac	E118	HepG2 Hepatocellular Carcinoma Cell Line	0.0365301	0.097561	2.6707
h3k27ac	E071	Brain Hippocampus Middle	0.106069	0.280488	2.6444
h3k27ac	E129	Osteoblast Primary Cells	0.0831561	0.219512	2.63976
h3k27ac	E022	iPS DF 19.11 Cells	0.0465845	0.121951	2.61785
h3k27ac	E026	Bone Marrow Derived Cultured Mesenchymal Stem Cells	0.0562937	0.146341	2.59961
h3k27ac	E120	HSMM Skeletal Muscle Myoblasts Cells	0.0377041	0.097561	2.58755
h3k27ac	E089	Fetal Muscle Trunk	0.0617076	0.158537	2.56916
h3k27ac	E111	Stomach Smooth Muscle	0.0807668	0.207317	2.56686
h3k27ac	E090	Fetal Muscle Leg	0.0623153	0.158537	2.5441
h3k27ac	E095	Left Ventricle	0.0623843	0.158537	2.54129
h3k27ac	E014	HUES48 Cells	0.0625915	0.158537	2.53288
h3k27ac	E125	NH-A Astrocytes Primary Cells	0.0579786	0.146341	2.52406
h3k27ac	E068	Brain Anterior Caudate	0.117255	0.292683	2.49611
h3k27ac	E102	Rectal Mucosa Donor 31	0.0650775	0.158537	2.43612
h3k27ac	E101	Rectal Mucosa Donor 29	0.0751595	0.182927	2.43385
h3k27ac	E080	Fetal Adrenal Gland	0.0751595	0.182927	2.43385
h3k27ac	E091	Placenta	0.0806701	0.195122	2.41876
h3k27ac	E097	Ovary	0.0656023	0.158537	2.41663
h3k27ac	E127	NHEK-Epidermal Keratinocyte Primary Cells	0.0510869	0.121951	2.38713
h3k27ac	E099	Placenta Amnion	0.0466398	0.109756	2.35327
h3k27ac	E076	Colon Smooth Muscle	0.0582825	0.134146	2.30166
h3k27ac	E013	hESC Derived CD56+ Mesoderm Cultured Cells	0.0849653	0.195122	2.29649
h3k27ac	E122	HUVEC Umbilical Vein Endothelial Primary Cells	0.0969671	0.219512	2.26378
h3k27ac	E067	Brain Angular Gyrus	0.0377317	0.0853659	2.26245
h3k27ac	E119	HMEC Mammary Epithelial Primary Cells	0.10919	0.243902	2.23375
h3k27ac	E059	Foreskin Melanocyte Primary Cells skin01	0.043698	0.097561	2.23262
h3k27ac	E114	A549 EtOH 0.02pct Lung Carcinoma Cell Line	0.0547468	0.121951	2.22755
h3k27ac	E096	Lung	0.0504792	0.109756	2.17428
h3k27ac	E103	Rectal Smooth Muscle	0.0786537	0.170732	2.17068
h3k27ac	E075	Colonic Mucosa	0.062481	0.134146	2.14699
h3k27ac	E006	H1 Derived Mesenchymal Stem Cells	0.0740408	0.158537	2.1412
h3k27ac	E055	Foreskin Fibroblast Primary Cells skin01	0.051957	0.109756	2.11244
h3k27ac	E073	Brain_Dorsolateral_Prefrontal_Cortex	0.127034	0.268293	2.11198
h3k27ac	E092	Fetal Stomach	0.121896	0.256098	2.10095
h3k27ac	E106	Sigmoid Colon	0.0640278	0.134146	2.09513
h3k27ac	E005	H1 BMP4 Derived Trophoblast Cultured Cells	0.0703809	0.146341	2.07928
h3k27ac	E065	Aorta	0.0530343	0.109756	2.06953
h3k27ac	E104	Right Atrium	0.0424827	0.0853659	2.00943
h3k27ac	E072	Brain Inferior Temporal Lobe	0.0493053	0.097561	1.97871
h3k27ac	E100	Psoas Muscle	0.124713	0.243902	1.9557
h3k27ac	E066	Liver	0.0502445	0.097561	1.94173
h3k27ac	E084	Fetal Intestine Large	0.0756015	0.146341	1.9357
h3k27ac	E109	Small Intestine	0.0580477	0.109756	1.89079
h3k27ac	E078	Duodenum Smooth Muscle	0.0711819	0.134146	1.88456
h3k27ac	E121	HSMM cell derived Skeletal Muscle Myotubes Cells	0.0595116	0.109756	1.84428
h3k27ac	E020	iPS-20b Cells	0.0595945	0.109756	1.84171
h3k27ac	E117	HeLa-S3 Cervical Carcinoma Cell Line	0.0825346	0.146341	1.77309
h3k27ac	E017	IMR90 fetal lung fibroblasts Cell Line	0.0488495	0.0853659	1.74753
h3k27ac	E085	Fetal Intestine Small	0.0574676	0.097561	1.69767
h3k27ac	E128	NHLF Lung Fibroblast Primary Cells	0.0587658	0.097561	1.66016
h3k27ac	E105	Right Ventricle	0.0447753	0.0731707	1.63418
h3k27ac	E113	Spleen	0.089592	0.146341	1.63342
h3k27ac	E011	hESC Derived CD184+ Endoderm Cultured Cells	0.0680054	0.109756	1.61393
h3k27ac	E056	Foreskin Fibroblast Primary Cells skin02	0.098804	0.158537	1.60456
h3k27ac	E058	Foreskin Keratinocyte Primary Cells skin03	0.12934	0.207317	1.60288
h3k27ac	E093	Fetal Thymus	0.0853797	0.134146	1.57117
h3k27ac	E015	HUES6 Cells	0.0550921	0.0853659	1.54951
h3k27ac	E124	Monocytes-CD14+ RO01746 Primary Cells	0.0710853	0.109756	1.54401
h3k27ac	E112	Thymus	0.103555	0.158537	1.53094
h3k27ac	E038	Primary T helper naive cells from peripheral blood	0.0412121	0.0609756	1.47956
h3k27ac	E019	iPS-18 Cells	0.0364749	0.0487805	1.33737
h3k27ac	E079	Esophagus	0.0274701	0.0365854	1.33183
h3k27ac	E004	H1 BMP4 Derived Mesendoderm Cultured Cells	0.0657957	0.0853659	1.29744
h3k27ac	E061	Foreskin Melanocyte Primary Cells skin03	0.0567771	0.0731707	1.28874
h3k27ac	E043	Primary T helper cells from peripheral blood	0.0887772	0.109756	1.23631
h3k27ac	E094	Gastric	0.0498992	0.0609756	1.22198
h3k27ac	E047	Primary T CD8+ naive cells from peripheral blood	0.0513217	0.0609756	1.18811
h3k27ac	E039	Primary T helper naive cells from peripheral blood	0.0307986	0.0365854	1.18789
h3k27ac	E098	Pancreas	0.054443	0.0609756	1.11999
h3k27ac	E041	Primary T helper cells PMA-I stimulated	0.0439881	0.0487805	1.10895
h3k27ac	E029	Primary monocytes from peripheral blood	0.0774798	0.0853659	1.10178
h3k27ac	E115	Dnd41 TCell Leukemia Cell Line	0.0345828	0.0365854	1.05791
h3k27ac	E034	Primary T cells from peripheral blood	0.0579924	0.0609756	1.05144
h3k27ac	E003	H1 Cells	0.0470541	0.0487805	1.03669
h3k27ac	E032	Primary B cells from peripheral blood	0.059263	0.0609756	1.0289
h3k27ac	E042	Primary T helper 17 cells PMA-I stimulated	0.0381598	0.0365854	0.95874
h3k27ac	E016	HUES64 Cells	0.0437947	0.0365854	0.835383
h3k27ac	E048	Primary T CD8+ memory cells from peripheral blood	0.058462	0.0487805	0.834396
h3k27ac	E040	Primary T helper memory cells from peripheral blood 1	0.0445267	0.0365854	0.82165
h3k27ac	E045	Primary T cells effector/memory enriched from peripheral blood	0.044941	0.0365854	0.814075
h3k27ac	E008	H9 Cells	0.0453692	0.0365854	0.806393
h3k27ac	E007	H1 Derived Neuronal Progenitor Cultured Cells	0.0616938	0.0487805	0.790687
h3k27ac	E087	Pancreatic Islets	0.0322625	0.0243902	0.755993
h3k27ac	E046	Primary Natural Killer cells from peripheral blood	0.0339198	0.0243902	0.719055
h3k27ac	E044	Primary T regulatory cells from peripheral blood	0.0339475	0.0243902	0.71847
h3k27ac	E037	Primary T helper memory cells from peripheral blood 2	0.0530619	0.0365854	0.689485
h3k27ac	E062	Primary mononuclear cells from peripheral blood	0.0573157	0.0365854	0.638313
h3k27ac	E123	K562 Leukemia Cells	0.0259371	0.0121951	0.470181
h3k27ac	E021	iPS DF 6.9 Cells	0.0301356	0.0121951	0.404675
h3k27ac	E050	Primary hematopoietic stem cells G-CSF-mobilized Female	0.0304395	0.0121951	0.400635
h3k27ac	E116	GM12878 Lymphoblastoid Cells	0.071762	0.0243902	0.339877
h3k4me1	E001	ES-I3 Cells	0.0422064	0.0121951	0.28894
h3k4me1	E002	ES-WA7 Cells	0.14295	0.378049	2.64463
h3k4me1	E003	H1 Cells	0.0772886	0.170732	2.20902
h3k4me1	E004	H1 BMP4 Derived Mesendoderm Cultured Cells	0.0816704	0.158537	1.94118
h3k4me1	E005	H1 BMP4 Derived Trophoblast Cultured Cells	0.0484307	0.109756	2.26625
h3k4me1	E006	H1 Derived Mesenchymal Stem Cells	0.109057	0.219512	2.01283
h3k4me1	E007	H1 Derived Neuronal Progenitor Cultured Cells	0.110977	0.207317	1.86811
h3k4me1	E008	H9 Cells	0.0930208	0.158537	1.70431
h3k4me1	E009	H9 Derived Neuronal Progenitor Cultured Cells	0.0503247	0.109756	2.18096
h3k4me1	E010	H9 Derived Neuron Cultured Cells	0.0947234	0.182927	1.93117
h3k4me1	E011	hESC Derived CD184+ Endoderm Cultured Cells	0.103256	0.195122	1.88969
h3k4me1	E012	hESC Derived CD56+ Ectoderm Cultured Cells	0.148882	0.304878	2.04778
h3k4me1	E013	hESC Derived CD56+ Mesoderm Cultured Cells	0.145299	0.341463	2.35008
h3k4me1	E014	HUES48 Cells	0.146361	0.402439	2.74963
h3k4me1	E015	HUES6 Cells	0.138033	0.256098	1.85533
h3k4me1	E017	IMR90 fetal lung fibroblasts Cell Line	0.134067	0.304878	2.27407
h3k4me1	E018	iPS-15b Cells	0.109835	0.231707	2.10959
h3k4me1	E019	iPS-18 Cells	0.137862	0.292683	2.12302
h3k4me1	E020	iPS-20b Cells	0.101712	0.182927	1.79848
h3k4me1	E021	iPS DF 6.9 Cells	0.132193	0.280488	2.12181
h3k4me1	E022	iPS DF 19.11 Cells	0.0766221	0.170732	2.22823
h3k4me1	E023	Mesenchymal Stem Cell Derived Adipocyte Cultured Cells	0.108073	0.182927	1.69262
h3k4me1	E024	ES-UCSF4 Cells	0.134846	0.304878	2.26094
h3k4me1	E025	Adipose Derived Mesenchymal Stem Cell Cultured Cells	0.150519	0.268293	1.78245
h3k4me1	E026	Bone Marrow Derived Cultured Mesenchymal Stem Cells	0.144698	0.365854	2.52839
h3k4me1	E027	Breast Myoepithelial Primary Cells	0.106734	0.280488	2.62792
h3k4me1	E028	Breast variant Human Mammary Epithelial Cells (vHMEC)	0.14714	0.341463	2.32067
h3k4me1	E029	Primary monocytes from peripheral blood	0.131936	0.219512	1.66378
h3k4me1	E030	Primary neutrophils from peripheral blood	0.0714748	0.158537	2.21808
h3k4me1	E031	Primary B cells from cord blood	0.0656478	0.134146	2.04343
h3k4me1	E032	Primary B cells from peripheral blood	0.0584746	0.109756	1.87699
h3k4me1	E033	Primary T cells from cord blood	0.0852603	0.109756	1.28731
h3k4me1	E034	Primary T cells from peripheral blood	0.0452632	0.0609756	1.34714
h3k4me1	E035	Primary hematopoietic stem cells	0.0959508	0.182927	1.90646
h3k4me1	E036	Primary hematopoietic stem cells short term culture	0.0521592	0.146341	2.80567
h3k4me1	E037	Primary T helper memory cells from peripheral blood 2	0.0880253	0.243902	2.77082
h3k4me1	E038	Primary T helper naive cells from peripheral blood	0.0931924	0.146341	1.57032
h3k4me1	E039	Primary T helper naive cells from peripheral blood	0.0867187	0.134146	1.54691
h3k4me1	E040	Primary T helper memory cells from peripheral blood 1	0.0977985	0.146341	1.49636
h3k4me1	E041	Primary T helper cells PMA-I stimulated	0.0898598	0.146341	1.62855
h3k4me1	E042	Primary T helper 17 cells PMA-I stimulated	0.107611	0.158537	1.47323
h3k4me1	E043	Primary T helper cells from peripheral blood	0.0875831	0.109756	1.25316
h3k4me1	E044	Primary T regulatory cells from peripheral blood	0.0983265	0.170732	1.73638
h3k4me1	E045	Primary T cells effector/memory enriched from peripheral blood	0.0828516	0.121951	1.47192
h3k4me1	E046	Primary Natural Killer cells from peripheral blood	0.0764373	0.121951	1.59544
h3k4me1	E047	Primary T CD8+ naive cells from peripheral blood	0.0818815	0.134146	1.6383
h3k4me1	E048	Primary T CD8+ memory cells from peripheral blood	0.0948949	0.134146	1.41363
h3k4me1	E049	Mesenchymal Stem Cell Derived Chondrocyte Cultured Cells	0.0895893	0.121951	1.36123
h3k4me1	E050	Primary hematopoietic stem cells G-CSF-mobilized Female	0.120697	0.463415	3.83948
h3k4me1	E051	Primary hematopoietic stem cells G-CSF-mobilized Male	0.104226	0.280488	2.69115
h3k4me1	E052	Muscle Satellite Cultured Cells	0.0858674	0.268293	3.1245
h3k4me1	E053	Cortex derived primary cultured neurospheres	0.103401	0.256098	2.47674
h3k4me1	E054	Ganglion Eminence derived primary cultured neurospheres	0.093166	0.207317	2.22524
h3k4me1	E055	Foreskin Fibroblast Primary Cells skin01	0.0813206	0.170732	2.09949
h3k4me1	E056	Foreskin Fibroblast Primary Cells skin02	0.156115	0.353659	2.26538
h3k4me1	E057	Foreskin Keratinocyte Primary Cells skin02	0.168481	0.353659	2.0991
h3k4me1	E058	Foreskin Keratinocyte Primary Cells skin03	0.0906649	0.195122	2.15212
h3k4me1	E059	Foreskin Melanocyte Primary Cells skin01	0.131969	0.207317	1.57096
h3k4me1	E061	Foreskin Melanocyte Primary Cells skin03	0.0663803	0.182927	2.75574
h3k4me1	E062	Primary mononuclear cells from peripheral blood	0.13148	0.292683	2.22606
h3k4me1	E063	Adipose Nuclei	0.0499815	0.0853659	1.70795
h3k4me1	E065	Aorta	0.131322	0.292683	2.22874
h3k4me1	E066	Liver	0.0692707	0.134146	1.93655
h3k4me1	E067	Brain Angular Gyrus	0.105262	0.207317	1.96953
h3k4me1	E068	Brain Anterior Caudate	0.123073	0.268293	2.17995
h3k4me1	E069	Brain Cingulate Gyrus	0.138423	0.317073	2.29062
h3k4me1	E070	Brain Germinal Matrix	0.12471	0.256098	2.05355
h3k4me1	E071	Brain Hippocampus Middle	0.0626452	0.0853659	1.36269
h3k4me1	E072	Brain Inferior Temporal Lobe	0.147153	0.317073	2.15472
h3k4me1	E073	Brain_Dorsolateral_Prefrontal_Cortex	0.0820597	0.109756	1.33752
h3k4me1	E074	Brain Substantia Nigra	0.126531	0.317073	2.50589
h3k4me1	E075	Colonic Mucosa	0.122044	0.292683	2.39818
h3k4me1	E076	Colon Smooth Muscle	0.103058	0.207317	2.01165
h3k4me1	E077	Duodenum Mucosa	0.104503	0.292683	2.80071
h3k4me1	E078	Duodenum Smooth Muscle	0.122783	0.280488	2.28442
h3k4me1	E079	Esophagus	0.114296	0.243902	2.13395
h3k4me1	E080	Fetal Adrenal Gland	0.102589	0.207317	2.02084
h3k4me1	E081	Fetal Brain Male	0.107849	0.243902	2.26152
h3k4me1	E082	Fetal Brain Female	0.101804	0.195122	1.91664
h3k4me1	E083	Fetal Heart	0.0895497	0.170732	1.90656
h3k4me1	E084	Fetal Intestine Large	0.113768	0.292683	2.57262
h3k4me1	E085	Fetal Intestine Small	0.108331	0.195122	1.80117
h3k4me1	E086	Fetal Kidney	0.117028	0.256098	2.18834
h3k4me1	E087	Pancreatic Islets	0.0490049	0.170732	3.48398
h3k4me1	E088	Fetal Lung	0.0971122	0.170732	1.75809
h3k4me1	E089	Fetal Muscle Trunk	0.138614	0.378049	2.72735
h3k4me1	E090	Fetal Muscle Leg	0.131368	0.219512	1.67097
h3k4me1	E091	Placenta	0.12073	0.268293	2.22225
h3k4me1	E092	Fetal Stomach	0.0973498	0.268293	2.75597
h3k4me1	E093	Fetal Thymus	0.133625	0.341463	2.55539
h3k4me1	E094	Gastric	0.110614	0.280488	2.53574
h3k4me1	E095	Left Ventricle	0.100405	0.158537	1.57897
h3k4me1	E096	Lung	0.101171	0.182927	1.8081
h3k4me1	E097	Ovary	0.119325	0.256098	2.14622
h3k4me1	E098	Pancreas	0.0924599	0.182927	1.97845
h3k4me1	E099	Placenta Amnion	0.112455	0.256098	2.27733
h3k4me1	E100	Psoas Muscle	0.113676	0.268293	2.36015
h3k4me1	E101	Rectal Mucosa Donor 29	0.0807927	0.195122	2.41509
h3k4me1	E102	Rectal Mucosa Donor 31	0.104094	0.182927	1.75732
h3k4me1	E103	Rectal Smooth Muscle	0.105262	0.219512	2.08539
h3k4me1	E104	Right Atrium	0.0746159	0.195122	2.61502
h3k4me1	E105	Right Ventricle	0.0974356	0.280488	2.8787
h3k4me1	E106	Sigmoid Colon	0.136753	0.304878	2.22941
h3k4me1	E107	Skeletal Muscle Male	0.0573263	0.0853659	1.48912
h3k4me1	E108	Skeletal Muscle Female	0.0573263	0.0853659	1.48912
h3k4me1	E109	Small Intestine	0.0958452	0.280488	2.92647
h3k4me1	E110	Stomach Mucosa	0.133559	0.365854	2.73927
h3k4me1	E111	Stomach Smooth Muscle	0.107572	0.170732	1.58714
h3k4me1	E112	Thymus	0.130279	0.304878	2.34019
h3k4me1	E113	Spleen	0.11229	0.280488	2.49788
h3k4me1	E114	A549 EtOH 0.02pct Lung Carcinoma Cell Line	0.0545811	0.0853659	1.56402
h3k4me1	E115	Dnd41 TCell Leukemia Cell Line	0.137446	0.268293	1.95199
h3k4me1	E116	GM12878 Lymphoblastoid Cells	0.112792	0.231707	2.05429
h3k4me1	E117	HeLa-S3 Cervical Carcinoma Cell Line	0.0633315	0.0487805	0.770241
h3k4me1	E118	HepG2 Hepatocellular Carcinoma Cell Line	0.0677463	0.0609756	0.900058
h3k4me1	E119	HMEC Mammary Epithelial Primary Cells	0.091932	0.170732	1.85715
h3k4me1	E120	HSMM Skeletal Muscle Myoblasts Cells	0.0829836	0.207317	2.49829
h3k4me1	E121	HSMM cell derived Skeletal Muscle Myotubes Cells	0.0770378	0.170732	2.21621
h3k4me1	E122	HUVEC Umbilical Vein Endothelial Primary Cells	0.076985	0.256098	3.32659
h3k4me1	E123	K562 Leukemia Cells	0.114633	0.280488	2.44684
h3k4me1	E124	Monocytes-CD14+ RO01746 Primary Cells	0.0660767	0.146341	2.21472
h3k4me1	E125	NH-A Astrocytes Primary Cells	0.0699042	0.158537	2.26791
h3k4me1	E126	NHDF-Ad Adult Dermal Fibroblast Primary Cells	0.0892131	0.195122	2.18714
h3k4me1	E127	NHEK-Epidermal Keratinocyte Primary Cells	0.109182	0.304878	2.79238
h3k4me1	E128	NHLF Lung Fibroblast Primary Cells	0.0715144	0.256098	3.58106
h3k4me1	E129	Osteoblast Primary Cells	0.0876029	0.195122	2.22734
h3k4me2	E003	H1 Cells	0.068162	0.182927	2.68371
h3k4me2	E004	H1 BMP4 Derived Mesendoderm Cultured Cells	0.105678	0.304878	2.88498
h3k4me2	E005	H1 BMP4 Derived Trophoblast Cultured Cells	0.0660169	0.158537	2.40146
h3k4me2	E006	H1 Derived Mesenchymal Stem Cells	0.0166439	0.0243902	1.46541
h3k4me2	E007	H1 Derived Neuronal Progenitor Cultured Cells	0.0219758	0.0365854	1.6648
h3k4me2	E017	IMR90 fetal lung fibroblasts Cell Line	0.0470591	0.109756	2.3323
h3k4me2	E052	Muscle Satellite Cultured Cells	0.0501554	0.0731707	1.45888
h3k4me2	E114	A549 EtOH 0.02pct Lung Carcinoma Cell Line	0.0490935	0.109756	2.23566
h3k4me2	E115	Dnd41 TCell Leukemia Cell Line	0.0481657	0.170732	3.54467
h3k4me2	E116	GM12878 Lymphoblastoid Cells	0.0536541	0.158537	2.95479
h3k4me2	E117	HeLa-S3 Cervical Carcinoma Cell Line	0.0360712	0.0243902	0.67617
h3k4me2	E118	HepG2 Hepatocellular Carcinoma Cell Line	0.0551854	0.0365854	0.662953
h3k4me2	E119	HMEC Mammary Epithelial Primary Cells	0.0472603	0.0853659	1.80629
h3k4me2	E120	HSMM Skeletal Muscle Myoblasts Cells	0.0466343	0.146341	3.13806
h3k4me2	E121	HSMM cell derived Skeletal Muscle Myotubes Cells	0.0475621	0.0731707	1.53843
h3k4me2	E122	HUVEC Umbilical Vein Endothelial Primary Cells	0.0449688	0.158537	3.52548
h3k4me2	E123	K562 Leukemia Cells	0.0668999	0.195122	2.91662
h3k4me2	E124	Monocytes-CD14+ RO01746 Primary Cells	0.044164	0.109756	2.48519
h3k4me2	E125	NH-A Astrocytes Primary Cells	0.0365071	0.0365854	1.00214
h3k4me2	E126	NHDF-Ad Adult Dermal Fibroblast Primary Cells	0.0455501	0.134146	2.94503
h3k4me2	E127	NHEK-Epidermal Keratinocyte Primary Cells	0.0587736	0.170732	2.90491
h3k4me2	E128	NHLF Lung Fibroblast Primary Cells	0.0443876	0.134146	3.02216
h3k4me2	E129	Osteoblast Primary Cells	0.0578346	0.109756	1.89776
h3k4me3	E001	ES-I3 Cells	0.0479533	0.121951	2.54312
h3k4me3	E002	ES-WA7 Cells	0.0575296	0.219512	3.81564
h3k4me3	E003	H1 Cells	0.0468466	0.097561	2.08256
h3k4me3	E004	H1 BMP4 Derived Mesendoderm Cultured Cells	0.0536628	0.097561	1.81804
h3k4me3	E005	H1 BMP4 Derived Trophoblast Cultured Cells	0.0215053	0.0487805	2.2683
h3k4me3	E006	H1 Derived Mesenchymal Stem Cells	0.0124382	0	0
h3k4me3	E007	H1 Derived Neuronal Progenitor Cultured Cells	0.0411083	0	0
h3k4me3	E008	H9 Cells	0.0472799	0.0365854	0.773804
h3k4me3	E009	H9 Derived Neuronal Progenitor Cultured Cells	0.0402418	0.0609756	1.51523
h3k4me3	E010	H9 Derived Neuron Cultured Cells	0.0269265	0.0731707	2.71743
h3k4me3	E011	hESC Derived CD184+ Endoderm Cultured Cells	0.0188422	0	0
h3k4me3	E012	hESC Derived CD56+ Ectoderm Cultured Cells	0.0190536	0.0121951	0.640044
h3k4me3	E013	hESC Derived CD56+ Mesoderm Cultured Cells	0.0959441	0.0853659	0.889746
h3k4me3	E014	HUES48 Cells	0.0253202	0.0365854	1.44491
h3k4me3	E015	HUES6 Cells	0.020607	0.0609756	2.95897
h3k4me3	E017	IMR90 fetal lung fibroblasts Cell Line	0.0453037	0.0731707	1.61512
h3k4me3	E018	iPS-15b Cells	0.0369658	0.0853659	2.30932
h3k4me3	E019	iPS-18 Cells	0.0166019	0.0243902	1.46913
h3k4me3	E020	iPS-20b Cells	0.0420113	0.121951	2.90282
h3k4me3	E021	iPS DF 6.9 Cells	0.0400334	0.0609756	1.52312
h3k4me3	E022	iPS DF 19.11 Cells	0.0516257	0.097561	1.88978
h3k4me3	E023	Mesenchymal Stem Cell Derived Adipocyte Cultured Cells	0.0167855	0.0121951	0.726528
h3k4me3	E024	ES-UCSF4 Cells	0.0274152	0.0243902	0.88966
h3k4me3	E025	Adipose Derived Mesenchymal Stem Cell Cultured Cells	0.0596535	0.146341	2.45319
h3k4me3	E026	Bone Marrow Derived Cultured Mesenchymal Stem Cells	0.0297739	0.0121951	0.409591
h3k4me3	E027	Breast Myoepithelial Primary Cells	0.0587968	0.109756	1.8667
h3k4me3	E028	Breast variant Human Mammary Epithelial Cells (vHMEC)	0.0391027	0.109756	2.80687
h3k4me3	E029	Primary monocytes from peripheral blood	0.029446	0.0609756	2.07076
h3k4me3	E030	Primary neutrophils from peripheral blood	0.0252258	0.0243902	0.966876
h3k4me3	E031	Primary B cells from cord blood	0.0124807	0.0121951	0.977119
h3k4me3	E032	Primary B cells from peripheral blood	0.0279229	0.0853659	3.0572
h3k4me3	E033	Primary T cells from cord blood	0.018023	0	0
h3k4me3	E034	Primary T cells from peripheral blood	0.0178114	0	0
h3k4me3	E035	Primary hematopoietic stem cells	0.0227614	0.0121951	0.535781
h3k4me3	E036	Primary hematopoietic stem cells short term culture	0.0206672	0.0243902	1.18014
h3k4me3	E037	Primary T helper memory cells from peripheral blood 2	0.0214393	0.0243902	1.13764
h3k4me3	E038	Primary T helper naive cells from peripheral blood	0.0296575	0.0365854	1.23359
h3k4me3	E039	Primary T helper naive cells from peripheral blood	0.0319844	0.0609756	1.90642
h3k4me3	E040	Primary T helper memory cells from peripheral blood 1	0.0347238	0.0487805	1.40481
h3k4me3	E041	Primary T helper cells PMA-I stimulated	0.0367969	0.0609756	1.65709
h3k4me3	E042	Primary T helper 17 cells PMA-I stimulated	0.0414084	0.0487805	1.17803
h3k4me3	E043	Primary T helper cells from peripheral blood	0.0412709	0.0731707	1.77294
h3k4me3	E044	Primary T regulatory cells from peripheral blood	0.0376854	0.0365854	0.970811
h3k4me3	E045	Primary T cells effector/memory enriched from peripheral blood	0.032196	0.0731707	2.27267
h3k4me3	E046	Primary Natural Killer cells from peripheral blood	0.0325239	0.0365854	1.12488
h3k4me3	E047	Primary T CD8+ naive cells from peripheral blood	0.0350623	0.0487805	1.39125
h3k4me3	E048	Primary T CD8+ memory cells from peripheral blood	0.0168066	0	0
h3k4me3	E049	Mesenchymal Stem Cell Derived Chondrocyte Cultured Cells	0.0271085	0.0609756	2.24932
h3k4me3	E050	Primary hematopoietic stem cells G-CSF-mobilized Female	0.0350306	0.0487805	1.39251
h3k4me3	E051	Primary hematopoietic stem cells G-CSF-mobilized Male	0.0388488	0.219512	5.65042
h3k4me3	E052	Muscle Satellite Cultured Cells	0.0323652	0.0487805	1.50719
h3k4me3	E053	Cortex derived primary cultured neurospheres	0.0397373	0.134146	3.37583
h3k4me3	E054	Ganglion Eminence derived primary cultured neurospheres	0.0375161	0.109756	2.92557
h3k4me3	E055	Foreskin Fibroblast Primary Cells skin01	0.0188797	0.0243902	1.29188
h3k4me3	E056	Foreskin Fibroblast Primary Cells skin02	0.0246441	0.0365854	1.48455
h3k4me3	E057	Foreskin Keratinocyte Primary Cells skin02	0.0535824	0.170732	3.18634
h3k4me3	E058	Foreskin Keratinocyte Primary Cells skin03	0.0742601	0.207317	2.79177
h3k4me3	E059	Foreskin Melanocyte Primary Cells skin01	0.0246652	0.0487805	1.9777
h3k4me3	E061	Foreskin Melanocyte Primary Cells skin03	0.0282085	0.0731707	2.59393
h3k4me3	E062	Primary mononuclear cells from peripheral blood	0.0356758	0.0609756	1.70916
h3k4me3	E063	Adipose Nuclei	0.0208153	0.0487805	2.3435
h3k4me3	E065	Aorta	0.0208153	0.0121951	0.585874
h3k4me3	E066	Liver	0.048569	0.121951	2.51089
h3k4me3	E067	Brain Angular Gyrus	0.0163518	0.0365854	2.23739
h3k4me3	E068	Brain Anterior Caudate	0.0510439	0.0609756	1.19457
h3k4me3	E069	Brain Cingulate Gyrus	0.041218	0.0853659	2.07108
h3k4me3	E070	Brain Germinal Matrix	0.0507055	0.134146	2.6456
h3k4me3	E071	Brain Hippocampus Middle	0.0449517	0.146341	3.25553
h3k4me3	E072	Brain Inferior Temporal Lobe	0.02567	0.0243902	0.950144
h3k4me3	E073	Brain_Dorsolateral_Prefrontal_Cortex	0.0527257	0.121951	2.31294
h3k4me3	E074	Brain Substantia Nigra	0.0474161	0.121951	2.57194
h3k4me3	E075	Colonic Mucosa	0.0465382	0.109756	2.35841
h3k4me3	E076	Colon Smooth Muscle	0.0487805	0.121951	2.5
h3k4me3	E077	Duodenum Mucosa	0.0410911	0.0853659	2.07748
h3k4me3	E078	Duodenum Smooth Muscle	0.0555814	0.146341	2.63292
h3k4me3	E079	Esophagus	0.0503776	0.0853659	1.69452
h3k4me3	E080	Fetal Adrenal Gland	0.055116	0.109756	1.99136
h3k4me3	E081	Fetal Brain Male	0.0242633	0.0487805	2.01046
h3k4me3	E082	Fetal Brain Female	0.0168807	0.0121951	0.722431
h3k4me3	E083	Fetal Heart	0.0104394	0	0
h3k4me3	E084	Fetal Intestine Large	0.0232479	0.0243902	1.04914
h3k4me3	E085	Fetal Intestine Small	0.0680621	0.121951	1.79176
h3k4me3	E086	Fetal Kidney	0.0197787	0.0121951	0.616578
h3k4me3	E087	Pancreatic Islets	0.0215451	0.0365854	1.69809
h3k4me3	E088	Fetal Lung	0.0186999	0.0243902	1.3043
h3k4me3	E089	Fetal Muscle Trunk	0.0155691	0.0121951	0.783288
h3k4me3	E090	Fetal Muscle Leg	0.0402027	0.109756	2.73007
h3k4me3	E091	Placenta	0.0162355	0.0121951	0.75114
h3k4me3	E092	Fetal Stomach	0.0171134	0	0
h3k4me3	E093	Fetal Thymus	0.0148182	0.0243902	1.64597
h3k4me3	E094	Gastric	0.018171	0.0609756	3.35565
h3k4me3	E095	Left Ventricle	0.0201912	0	0
h3k4me3	E096	Lung	0.0423498	0.0365854	0.863886
h3k4me3	E097	Ovary	0.0170711	0.0121951	0.714374
h3k4me3	E098	Pancreas	0.0389652	0.0487805	1.2519
h3k4me3	E099	Placenta Amnion	0.0206672	0.0487805	2.36029
h3k4me3	E100	Psoas Muscle	0.0232374	0.0487805	2.09923
h3k4me3	E101	Rectal Mucosa Donor 29	0.0274152	0.0609756	2.22415
h3k4me3	E102	Rectal Mucosa Donor 31	0.0206249	0.0121951	0.591282
h3k4me3	E103	Rectal Smooth Muscle	0.0497959	0.0853659	1.71432
h3k4me3	E104	Right Atrium	0.0413767	0.0853659	2.06314
h3k4me3	E105	Right Ventricle	0.0488122	0.134146	2.74821
h3k4me3	E106	Sigmoid Colon	0.0225287	0.0609756	2.70657
h3k4me3	E107	Skeletal Muscle Male	0.0264104	0.0731707	2.77052
h3k4me3	E108	Skeletal Muscle Female	0.0345969	0.0609756	1.76246
h3k4me3	E109	Small Intestine	0.0376642	0.097561	2.59028
h3k4me3	E110	Stomach Mucosa	0.045967	0.134146	2.91832
h3k4me3	E111	Stomach Smooth Muscle	0.027997	0.0243902	0.871175
h3k4me3	E112	Thymus	0.0424555	0.097561	2.29796
h3k4me3	E113	Spleen	0.0519324	0.134146	2.5831
h3k4me3	E114	A549 EtOH 0.02pct Lung Carcinoma Cell Line	0.0198422	0	0
h3k4me3	E115	Dnd41 TCell Leukemia Cell Line	0.115468	0.243902	2.1123
h3k4me3	E116	GM12878 Lymphoblastoid Cells	0.0463478	0.0853659	1.84185
h3k4me3	E117	HeLa-S3 Cervical Carcinoma Cell Line	0.024972	0.0121951	0.488352
h3k4me3	E118	HepG2 Hepatocellular Carcinoma Cell Line	0.0355383	0.0121951	0.343155
h3k4me3	E119	HMEC Mammary Epithelial Primary Cells	0.0459142	0.109756	2.39046
h3k4me3	E120	HSMM Skeletal Muscle Myoblasts Cells	0.0293085	0.0487805	1.66438
h3k4me3	E121	HSMM cell derived Skeletal Muscle Myotubes Cells	0.0190701	0.0365854	1.91847
h3k4me3	E122	HUVEC Umbilical Vein Endothelial Primary Cells	0.0212172	0.0365854	1.72433
h3k4me3	E123	K562 Leukemia Cells	0.0396103	0.109756	2.77089
h3k4me3	E124	Monocytes-CD14+ RO01746 Primary Cells	0.0193662	0.0243902	1.25942
h3k4me3	E125	NH-A Astrocytes Primary Cells	0.0282191	0.0121951	0.432159
h3k4me3	E126	NHDF-Ad Adult Dermal Fibroblast Primary Cells	0.0498064	0.109756	2.20365
h3k4me3	E127	NHEK-Epidermal Keratinocyte Primary Cells	0.0360883	0.170732	4.73095
h3k4me3	E128	NHLF Lung Fibroblast Primary Cells	0.0193239	0.0487805	2.52436
h3k4me3	E129	Osteoblast Primary Cells	0.0396632	0.0853659	2.15227
h3k27ac	E101	Rectal Mucosa Donor 29	0.0168595	0.0243902	1.44668
h3k4me1	E106	Sigmoid Colon	0.0397055	0.146341	3.68567
mark	Query epigenetic mark
tissue_code	ENCODE tissue code
tissue_name	ENCODE tissue name
Random_SNP_overlap	Mean proportion of random SNPs overlapping mark in tissue
LDC_BMD_SNP_overlap	Proportion of LDC BMD SNPs overlapping mark in tissue
ratio_LDC_BMD/random	Ratio of proportion of LDC BMD SNPs overlapping mark in tissue to mean proportion of random SNPs overlapping mark in tissue
