## Supplemental File 14 for "Identification of a core module for bone mineral density through the integration of a co-expression network and GWAS data"

### Sheet: Supplemental_File_14
tissue	gene	n_snps	PP.H0.abf	PP.H1.abf	PP.H2.abf	PP.H3.abf	PP.H4.abf
Cells_EBV-transformed_lymphocytes	ARHGAP15	2980	2.35611e-08	1.33284e-08	0.144872	0.0811798	0.773948
Artery_Aorta	B4GALNT3	1370	1.33514e-56	8.4294e-36	1.24327e-23	0.00685621	0.993144
Artery_Coronary	B4GALNT3	1370	4.01858e-41	5.5073e-36	3.74205e-08	0.00413247	0.995867
Artery_Tibial	B4GALNT3	1370	3.15034e-85	1.01611e-35	2.93356e-52	0.00847038	0.99153
Ovary	B4GALNT3	1363	7.9576e-36	7.68815e-36	0.00741002	0.0061727	0.986417
Heart_Atrial_Appendage	CADM1	706	2.19226e-24	7.5323e-25	0.196798	0.0668808	0.736321
Heart_Left_Ventricle	CADM1	706	4.47995e-29	1.08025e-25	4.02163e-06	0.00870611	0.99129
Artery_Tibial	DOCK9	2527	7.22046e-69	1.61489e-67	0.00997486	0.222324	0.767701
Nerve_Tibial	DOCK9	2527	7.10028e-74	1.97254e-68	9.80883e-08	0.0262763	0.973724
Skin_Not_Sun_Exposed_Suprapubic	DOCK9	2527	1.03089e-67	7.41581e-68	0.142414	0.101691	0.755894
Skin_Sun_Exposed_Lower_leg	DOCK9	2527	3.2675e-69	3.57688e-68	0.00451395	0.0484665	0.94702
Adipose_Subcutaneous	FAM110D	769	7.5197e-12	5.47803e-11	0.00114507	0.00735021	0.991505
Adipose_Visceral_Omentum	FAM110D	769	4.25543e-23	6.66581e-11	6.47999e-15	0.00915957	0.99084
Adrenal_Gland	FAM110D	769	1.53514e-09	4.33212e-10	0.233765	0.0652667	0.700968
Artery_Aorta	FAM110D	769	9.06072e-14	1.25974e-10	1.37973e-05	0.018201	0.981785
Artery_Tibial	FAM110D	769	1.4082e-10	9.64716e-11	0.0214434	0.0137255	0.964831
Brain_Caudate_basal_ganglia	FAM110D	768	1.0288e-09	1.69745e-10	0.156661	0.0250297	0.818309
Brain_Cerebellar_Hemisphere	FAM110D	768	2.96307e-10	1.42202e-10	0.0451203	0.0207198	0.93416
Brain_Nucleus_accumbens_basal_ganglia	FAM110D	768	6.11916e-10	1.61867e-10	0.09318	0.0237653	0.883055
Breast_Mammary_Tissue	FAM110D	769	2.98262e-10	1.28026e-10	0.0454181	0.0185592	0.936023
Colon_Sigmoid	FAM110D	769	3.80303e-10	1.72504e-10	0.057911	0.0253514	0.916738
Esophagus_Gastroesophageal_Junction	FAM110D	769	9.66625e-13	6.16476e-11	0.000147193	0.00839598	0.991457
Esophagus_Muscularis	FAM110D	769	5.45175e-11	3.89304e-11	0.00830169	0.0049414	0.986757
Heart_Atrial_Appendage	FAM110D	769	3.53674e-12	9.7372e-11	0.00053856	0.0138418	0.98562
Heart_Left_Ventricle	FAM110D	769	6.41616e-11	3.36122e-10	0.00977025	0.0502433	0.939986
Lung	FAM110D	769	1.36075e-16	8.4424e-11	2.0721e-08	0.0118676	0.988132
Muscle_Skeletal	FAM110D	769	5.91787e-14	8.64022e-11	9.01148e-06	0.0121691	0.987822
Nerve_Tibial	FAM110D	769	2.24352e-13	6.163e-11	3.41633e-05	0.00839318	0.991573
Prostate	FAM110D	768	1.15502e-09	1.68369e-10	0.175882	0.0248393	0.799279
Skin_Sun_Exposed_Lower_leg	FAM110D	769	2.92148e-10	8.94192e-11	0.0444871	0.0126735	0.942839
Spleen	FAM110D	769	4.9272e-11	2.1726e-10	0.00750293	0.032123	0.960374
Thyroid	FAM110D	769	5.24931e-11	8.72564e-11	0.00799342	0.0123073	0.979699
Brain_Caudate_basal_ganglia	GHR	4950	2.82087e-23	1.88188e-22	0.0251321	0.166854	0.808013
Lung	GHR	4954	2.62575e-24	1.6013e-22	0.00233937	0.14181	0.855851
Esophagus_Muscularis	GPR133	2593	1.98202e-08	1.90724e-08	0.130142	0.124487	0.745371
Testis	GPR133	2593	9.50121e-09	1.11946e-08	0.0623863	0.0726405	0.864973
Brain_Amygdala	LRP4	984	2.98252e-73	5.71368e-73	0.10253	0.195717	0.701753
Cells_Transformed_fibroblasts	LRP4	991	1.51885e-74	6.05383e-73	0.00522134	0.207324	0.787454
Pancreas	LRP4	991	6.37474e-83	6.73771e-73	2.19144e-11	0.230852	0.769148
Lung	MEPE	2013	6.69966e-68	1.669e-67	0.0713954	0.177107	0.751498
Brain_Caudate_basal_ganglia	RHPN2	1658	3.60017e-225	1.31196e-224	0.029605	0.107022	0.863373
Pancreas	RHPN2	1662	1.41003e-224	1.23359e-224	0.11595	0.100658	0.783392
Colon_Transverse	SMAD9	321	1.81096e-11	7.94045e-12	0.0771458	0.032936	0.889918
Heart_Left_Ventricle	SMAD9	321	4.76511e-11	6.84529e-12	0.202991	0.028392	0.768617
Muscle_Skeletal	SMAD9	321	5.97044e-11	6.66454e-12	0.254338	0.0276726	0.71799
Muscle_Skeletal	TGFA	1256	2.77418e-13	1.47157e-13	0.0797035	0.0414001	0.878896
Adipose_Visceral_Omentum	TRPC4AP	1869	5.42181e-23	4.00536e-23	0.168851	0.124032	0.707117
Cells_Transformed_fibroblasts	TRPC4AP	1869	3.66521e-24	2.45007e-23	0.0114145	0.0753892	0.913196
Esophagus_Mucosa	TRPC4AP	1869	1.65929e-24	3.23138e-23	0.00516753	0.0997398	0.895093
Esophagus_Muscularis	TRPC4AP	1868	6.24522e-25	1.83036e-23	0.00194495	0.0560607	0.941994
Lung	TRPC4AP	1869	1.32923e-24	5.03826e-23	0.00413961	0.156066	0.839794
Skin_Sun_Exposed_Lower_leg	TRPC4AP	1869	7.76398e-24	5.9134e-23	0.0241793	0.183368	0.792452
Thyroid	TRPC4AP	1869	1.20043e-23	4.92344e-23	0.0373849	0.15252	0.810095
tissue	eQTL tissue of origin
gene	Gene expression queried for eQTL
n_snps	Number of SNPs included in the colocalization analysis
PP.H0.abf	Posterior probability of hypothesis 0: Neither eQTL or GWAS association are significant
PP.H1.abf	Posterior probability of hypothesis 1: eQTL is significant, but GWAS association is not significant
PP.H2.abf	Posterior probability of hypothesis 2: eQTL is not significant, but GWAS association is significant
PP.H3.abf	Posterior probability of hypothesis 3: Both the eQTL and GWAS association are significant, but they do not colocalize
PP.H4.abf	Posterior probability of hypothesis 4: Both the eQTL and the GWAS association are significant, and they colocalize
