## Supplemental File 15 for "Identification of a core module for bone mineral density through the integration of a co-expression network and GWAS data"

### Sheet: Sheet1
Supplemental File 15. LDC gene with colocalizing eQTL/GWAS associations and mouse KO phenotypes. We observed differences in the direction of effect between the gene expression and BMD GWAS and the mouse knockout BMD phenotypes. This could be for a number of reasons. First, we are comparing two very different assays and there are likely going to be differences in the biological response between mi…
gene	lead SNP	chr	location (bp)	eQTL	GWAS	Mouse KO	PhenStat Equation
Cadm1	rs2509353	11	115493947	Higher: C Lower: T* beta = -0.29	Higher: C* Lower: T beta = 0.021	both male and female (-3.2%)	Value ~ Genotype + Sex
B4galnt3	rs215226	12	591300	Higher: A Lower: G* beta = -0.64	Higher: G Lower: A* beta = -0.024	both male and female (-5.0%)	Value ~ Genotype + Sex + Weight
Dock9	rs9513519	13	99571922	Higher: C* Lower: G beta = 0.31	Higher: G* Lower: C beta = 0.035	both male and female (3.0%)	Value ~ Genotype + Sex + Weight
Adgrd1	rs1195932	12	131603285	Higher: C Lower: G* beta = -0.38	Higher: G Lower: C* beta = -0.014	only females (-8.4%)	Value ~ Sex + Genotype:Sex + Weight
gene	Candidate LDC genes
lead SNP	Lead SNP for GWAS association and eQTL
chr	Chromosome
location (bp)	Location of lead SNP
eQTL	Allele effects of eQTL, and beta reflecting the effect size
GWAS	Allele effects of the GWAS association, and beta reflecting the effect size
Mouse KO	Results of mouse knockout data
PhenStat Equation	Equation, including covariates, used in mouse knockout phenotype analysis
